# Cellular and molecular changes in the human osteoarthritic and aging hip pulvinar

**DOI:** 10.1101/2024.04.21.590119

**Authors:** Bahaeddine Tilouche, Stephanie Farhat, Spencer Short, Mariya Somyk, Paul Beaulé, Sasha Carsen, George Grammatopoulos, Daniel L. Coutu

**Affiliations:** Regenerative Medicine Program, Ottawa Hospital Research Institute; Department of Cellular & Molecular Medicine, University of Ottawa; Children’s Hospital of Eastern Ontario; Division of Orthopaedic Surgery, The Ottawa Hospital

**Keywords:** osteoarthritis, sub-synovial adipose tissue, pulvinar, hip, stem cells, mesenchymal progenitors, confocal microscopy, vasculature, innervation

## Abstract

Osteoarthritis (OA) represents a multifaceted pathology characterized by intricate signaling across various joint tissues, where the sub-synovial adipose tissue (ssAT) has been suggested to play diverse roles, from serving as a stem cell reservoir, mechanosensing, serving as a neuroendocrine organ, to modulating inflammation. In this study, we aimed to uncouple the cellular and molecular alterations within the human hip ssAT (the pulvinar) linked to OA and aging, elucidating the distinct contributions of disease onset and progression versus normal aging. Our findings show a pronounced increase in mesenchymal stem/progenitor cells (MSPCs) in the osteoarthritic pulvinar, associated with the upregulation of putative MSPC markers (DPP4, and THY1), indicating an adaptive repair response. Concurrently, in OA patients we observed an altered immune landscape featuring reduced innate immune cells and elevated exhausted CD8+ cells, along with upregulation of genes critical for inflammation and fibroblast activation. Our findings reveal a nuanced picture of OA, where increased stem cell numbers and vascularization, combined with specific gene expression patterns differentiate OA from normal aging. This study not only delineates the roles of inflammation, immune regulation, and stem cell activity in the OA pulvinar but also identifies potential therapeutic targets to modulate these pathways, offering novel insights into OA as a complex interplay of degenerative and intrinsic tissue repair.

---

Osteoarthritis (OA) is a degenerative disease of synovial joints affecting over 13.6% of the population in Canada^1^. Although some cases of OA are idiopathic, most cases are caused by natural aging, obesity, overuse (wear and tear), or congenital malformations of the joints creating impingement^2^. As OA progresses, it results in chronic pain, decreased mobility, and low quality of life^2^. Because of its prevalence and impact on the life of patients, OA is associated with an important socio-economic burden. Current OA treatment involve pain management, physical therapy, and eventually surgery (including joint replacement surgery)^3^. More experimental approaches involve cell therapy (using mesenchymal stromal cells or platelet-rich plasma, for instance)^4^, microfractures, and microabrasion^5^. However, these have yet to demonstrate clinical benefit in large cohorts in well controlled, randomized clinical trials^6^. Therefore, there is an incentive to identify novel therapeutic targets or to develop new approaches for cell-based regenerative therapies for OA treatment.

While the biomechanical causes of OA are well understood, the biological cascade leading to compromised joint function remains unclear. However, recent studies indicate that the pathogenesis of OA involves all synovial joint tissues (synovial membrane^7^, articular cartilage^8^, ligaments^9^, menisci^9^, and subsynovial adipose tissues^2^ [ssAT]), as opposed to articular cartilage alone. Indeed, some studies suggest that infrapatellar ssAT (Hoffa’s fat pad)^10^ in the knee joint is involved in OA pathogenesis and joint tissues homeostasis in general^11,12^, by playing a role as a: 1) stem cell reservoir^13^, 2) mediator of inflammation^14^, 3) mechanosensor/proprioceptor^15^, and 4) neuroendocrine organ^16^. While ssATs are found in most synovial joints, most studies thus far focused on the knee infrapatellar ssAT. In this study we focused on the human hip pulvinar, a large ssAT found in the acetabular fossa. We specifically asked how the stem cell content, immune pathways, and cellular architecture of the pulvinar are altered in OA patients and during aging. We found that the number of mesenchymal stem/progenitor cells is greatly increased in OA patients and that several genes involved in immune-related pathways are dysregulated in OA. Moreover, we found that the osteoarthritic pulvinar showed increased vascularity but that its innervation was not affected. Taken together, our results provide the first detailed analysis of the cellular and molecular changes occurring in the aging and osteoarthritic human pulvinar.
