## Supplementary material for "Cellular and molecular changes in the human osteoarthritic and aging hip pulvinar": Table S1

category	subcategory	ID	Description	GeneRatio	BgRatio	pvalue	p.adjust	qvalue	geneID	Count	Group	(+/-) Log10 P-value
Environmental Information Processing	Signaling molecules and interaction	hsa04061	Viral protein interaction with cytokine and cytokine receptor	19-Jul	100/8661	9.95259698916995e-10	1.07488047483035e-07	6.49537908766881e-08	CCL16/CCL19/CCL5/CXCL2/IL2RB/IL6/PPBP	7	G3 and G4	9.002063581
Environmental Information Processing	Signal transduction	hsa04668	TNF signaling pathway	19-Jul	114/8661	2.51480807856099e-09	1.35799636242294e-07	8.20621583530429e-08	BCL3/CCL5/CXCL2/IL6/MAPK11/SELE/SOCS3	7	G3 and G4	8.599495153
Environmental Information Processing	Signaling molecules and interaction	hsa04060	Cytokine-cytokine receptor interaction	19-Jul	297/8661	1.83655305604967e-06	6.61159100177881e-05	3.99530840263437e-05	CCL16/CCL19/CCL5/CXCL2/IL2RB/IL6/PPBP	7	G3 and G4	5.735996521
Organismal Systems	Immune system	hsa04062	Chemokine signaling pathway	19-May	192/8661	4.58913949464091e-05	0.001239068	0.000748754	CCL16/CCL19/CCL5/CXCL2/PPBP	5	G3 and G4	4.338268741
Human Diseases	Cardiovascular disease	hsa05417	Lipid and atherosclerosis	19-May	215/8661	7.87486614314869e-05	0.001700971	0.001027877	CCL5/CXCL2/IL6/MAPK11/SELE	5	G3 and G4	4.10375682
Human Diseases	Infectious disease: parasitic	hsa05144	Malaria	19-Mar	50/8661	0.000164387	0.002958967	0.00178807	IL6/KLRB1/SELE	3	G3 and G4	3.784132403
Human Diseases	Infectious disease: bacterial	hsa05120	Epithelial cell signaling in Helicobacter pylori infection	19-Mar	70/8661	0.00044655	0.006088007	0.003678912	CCL5/CXCL2/MAPK11	3	G3 and G4	3.350129542
Human Diseases	Infectious disease: viral	hsa05164	Influenza A	19-Apr	171/8661	0.000450963	0.006088007	0.003678912	CCL5/IL6/PML/SOCS3	4	G3 and G4	3.345858652
Organismal Systems	Immune system	hsa04621	NOD-like receptor signaling pathway	19-Apr	186/8661	0.000619956	0.007439475	0.004495589	CCL5/CXCL2/IL6/MAPK11	4	G3 and G4	3.207638945
Organismal Systems	Immune system	hsa04658	Th1 and Th2 cell differentiation	19-Mar	92/8661	0.000993658	0.00898077	0.005426976	IL2RB/MAPK11/NOTCH1	3	G3 and G4	3.002763242
Human Diseases	Immune disease	hsa05323	Rheumatoid arthritis	19-Mar	93/8661	0.001025357	0.00898077	0.005426976	CCL5/CXCL2/IL6	3	G3 and G4	2.989125015
Organismal Systems	Immune system	hsa04657	IL-17 signaling pathway	19-Mar	94/8661	0.001057692	0.00898077	0.005426976	CXCL2/IL6/MAPK11	3	G3 and G4	2.975640764
Organismal Systems	Endocrine system	hsa04614	Renin-angiotensin system	19-Feb	23/8661	0.001122342	0.00898077	0.005426976	CTSG/MME	2	G3 and G4	2.949874771
Human Diseases	Endocrine and metabolic disease	hsa04933	AGE-RAGE signaling pathway in diabetic complications	19-Mar	100/8661	0.001265344	0.00898077	0.005426976	IL6/MAPK11/SELE	3	G3 and G4	2.897791315
Human Diseases	Infectious disease: parasitic	hsa05142	Chagas disease	19-Mar	102/8661	0.001339876	0.00898077	0.005426976	CCL5/IL6/MAPK11	3	G3 and G4	2.872935412
Human Diseases	Infectious disease: parasitic	hsa05146	Amoebiasis	19-Mar	102/8661	0.001339876	0.00898077	0.005426976	CTSG/CXCL2/IL6	3	G3 and G4	2.872935412
Organismal Systems	Immune system	hsa04625	C-type lectin receptor signaling pathway	19-Mar	104/8661	0.001417129	0.00898077	0.005426976	BCL3/IL6/MAPK11	3	G3 and G4	2.848590579
Organismal Systems	Immune system	hsa04620	Toll-like receptor signaling pathway	19-Mar	108/8661	0.00157995	0.00898077	0.005426976	CCL5/IL6/MAPK11	3	G3 and G4	2.801356591
Organismal Systems	Immune system	hsa04659	Th17 cell differentiation	19-Mar	108/8661	0.00157995	0.00898077	0.005426976	IL2RB/IL6/MAPK11	3	G3 and G4	2.801356591
Organismal Systems	Immune system	hsa04670	Leukocyte transendothelial migration	19-Mar	115/8661	0.001892327	0.010218564	0.006174961	CDH5/MAPK11/THY1	3	G3 and G4	2.723003896
Human Diseases	Neurodegenerative disease	hsa05020	Prion disease	19-Apr	272/8661	0.002540064	0.013063186	0.007893933	CCL5/IL6/MAPK11/NOTCH1	4	G3 and G4	2.595155355
Human Diseases	Infectious disease: parasitic	hsa05143	African trypanosomiasis	19-Feb	37/8661	0.002900901	0.014240789	0.008605545	IL6/SELE	2	G3 and G4	2.537467033
Human Diseases	Cardiovascular disease	hsa05418	Fluid shear stress and atherosclerosis	19-Mar	139/8661	0.003246978	0.015246679	0.009213393	CDH5/MAPK11/SELE	3	G3 and G4	2.488520655
Human Diseases	Endocrine and metabolic disease	hsa04936	Alcoholic liver disease	19-Mar	142/8661	0.003449009	0.01552054	0.009378884	CXCL2/IL6/MAPK11	3	G3 and G4	2.462305697
Human Diseases	Endocrine and metabolic disease	hsa04932	Non-alcoholic fatty liver disease	19-Mar	155/8661	0.004413436	0.019066043	0.01152139	IL6/MAPK11/SOCS3	3	G3 and G4	2.355223184
Environmental Information Processing	Signal transduction	hsa04630	JAK-STAT signaling pathway	19-Mar	166/8661	0.00534623	0.022207418	0.013419687	IL2RB/IL6/SOCS3	3	G3 and G4	2.271952335
Human Diseases	Infectious disease: bacterial	hsa05134	Legionellosis	19-Feb	56/8661	0.006543499	0.026173996	0.015816644	CXCL2/IL6	2	G3 and G4	2.184189967
Human Diseases	Cancer: overview	hsa05202	Transcriptional misregulation in cancer	19-Mar	193/8661	0.008114368	0.030651171	0.01852215	IL2RB/IL6/PML	3	G3 and G4	2.090745321
Human Diseases	Infectious disease: viral	hsa05167	Kaposi sarcoma-associated herpesvirus infection	19-Mar	194/8661	0.008230407	0.030651171	0.01852215	CXCL2/IL6/MAPK11	3	G3 and G4	2.084578686
Organismal Systems	Endocrine system	hsa04917	Prolactin signaling pathway	19-Feb	70/8661	0.010075854	0.036273076	0.021919403	MAPK11/SOCS3	2	G3 and G4	1.996718115
Human Diseases	Infectious disease: bacterial	hsa05133	Pertussis	19-Feb	76/8661	0.011798213	0.04110345	0.024838342	IL6/MAPK11	2	G3 and G4	1.928183783
Human Diseases	Infectious disease: viral	hsa05163	Human cytomegalovirus infection	19-Mar	225/8661	0.012326687	0.041602569	0.025139954	CCL5/IL6/MAPK11	3	G3 and G4	1.90915363
Organismal Systems	Immune system	hsa04623	Cytosolic DNA-sensing pathway	19-Feb	83/8661	0.013959714	0.045686338	0.027607729	CCL5/IL6	2	G3 and G4	1.855123469
Environmental Information Processing	Signaling molecules and interaction	hsa04060	Cytokine-cytokine receptor interaction	17/46	297/8661	5.67497871469776e-14	5.8452280761387e-12	3.22577737467031e-12	CCL20/CCL4/CXCL11/IFNB1/IFNG/IL12B/IL17F/IL1RL2/IL1RN/IL20/IL21/IL26/IFNL2/IL5/TNF/TNFRSF17/XCL1	17	G1 and G2	-13.24603576
Human Diseases	Immune disease	hsa05330	Allograft rejection	8/46	38/8661	1.44960603158357e-11	7.4654710626554e-10	4.1199329318691e-10	CD80/CD86/HLA-DQA1/HLA-DQB1/IFNG/IL12B/IL5/TNF	8	G1 and G2	-10.83875001
Human Diseases	Immune disease	hsa05321	Inflammatory bowel disease	9/46	65/8661	3.76937548607991e-11	1.29415225022077e-09	7.14197460520404e-10	HLA-DQA1/HLA-DQB1/IFNG/IL12B/IL17F/IL21/IL5/NOD2/TNF	9	G1 and G2	-10.4237306
Organismal Systems	Immune system	hsa04620	Toll-like receptor signaling pathway	10/46	108/8661	1.66987421128992e-10	4.29992609407153e-09	2.37297914235935e-09	CCL4/CD80/CD86/CXCL11/IFNB1/IL12B/IRF5/SPP1/TLR8/TNF	10	G1 and G2	-9.777316242
Human Diseases	Infectious disease: bacterial	hsa05152	Tuberculosis	11/46	180/8661	1.63211900044618e-09	3.36216514091913e-08	1.85546160050724e-08	CARD9/CASP10/FCGR2B/HLA-DQA1/HLA-DQB1/IFNB1/IFNG/IL12B/ITGAM/NOD2/TNF	11	G1 and G2	-8.787248179
Human Diseases	Endocrine and metabolic disease	hsa04940	Type I diabetes mellitus	7/46	43/8661	2.06741159077691e-09	3.54905656416703e-08	1.95860045442023e-08	CD80/CD86/HLA-DQA1/HLA-DQB1/IFNG/IL12B/TNF	7	G1 and G2	-8.684573053
Organismal Systems	Immune system	hsa04672	Intestinal immune network for IgA production	7/46	49/8661	5.38184455407872e-09	7.91899984385869e-08	4.37021963789851e-08	CD80/CD86/HLA-DQA1/HLA-DQB1/IL5/PIGR/TNFRSF17	7	G1 and G2	-8.26906885
Human Diseases	Immune disease	hsa05332	Graft-versus-host disease	6/46	42/8661	7.27784845191624e-08	9.37022988184216e-07	5.17110284741417e-07	CD80/CD86/HLA-DQA1/HLA-DQB1/IFNG/TNF	6	G1 and G2	-7.137996992
Human Diseases	Immune disease	hsa05323	Rheumatoid arthritis	7/46	93/8661	4.98618350995728e-07	5.70641001695111e-06	3.1491685326046e-06	CCL20/CD80/CD86/HLA-DQA1/HLA-DQB1/IFNG/TNF	7	G1 and G2	-6.302231742
Organismal Systems	Immune system	hsa04640	Hematopoietic cell lineage	7/46	99/8661	7.65122094204663e-07	7.88075757030803e-06	4.34911506179493e-06	CD1A/CD55/HLA-DQA1/HLA-DQB1/IL5/ITGAM/TNF	7	G1 and G2	-6.116269257
Human Diseases	Infectious disease: parasitic	hsa05146	Amoebiasis	7/46	102/8661	9.37890867536967e-07	8.7820690323916e-06	4.84651740162643e-06	ARG1/CD1A/FN1/IFNG/IL12B/ITGAM/TNF	7	G1 and G2	-6.027847693
Environmental Information Processing	Signal transduction	hsa04630	JAK-STAT signaling pathway	8/46	166/8661	2.15958140045109e-06	1.85364070205385e-05	1.02295961073999e-05	IFNB1/IFNG/IL12B/IL20/IL21/IL26/IFNL2/IL5	8	G1 and G2	-5.665630422
Human Diseases	Infectious disease: parasitic	hsa05140	Leishmaniasis	6/46	77/8661	2.86238566603994e-06	2.26789018155472e-05	1.25156944102151e-05	HLA-DQA1/HLA-DQB1/IFNG/IL12B/ITGAM/TNF	6	G1 and G2	-5.543271852
Organismal Systems	Immune system	hsa04612	Antigen processing and presentation	6/46	78/8661	3.08862072247195e-06	2.27234238867579e-05	1.25402645874801e-05	HLA-DQA1/HLA-DQB1/IFNG/KLRC2/KLRC4/TNF	6	G1 and G2	-5.510235419
Human Diseases	Immune disease	hsa05320	Autoimmune thyroid disease	5/46	53/8661	8.02087849335458e-06	5.50766989877014e-05	3.03949079748174e-05	CD80/CD86/HLA-DQA1/HLA-DQB1/IL5	5	G1 and G2	-5.095778063
Environmental Information Processing	Signaling molecules and interaction	hsa04061	Viral protein interaction with cytokine and cytokine receptor	6/46	100/8661	1.31343308521225e-05	8.45522548605385e-05	4.66614385535931e-05	CCL20/CCL4/CXCL11/IL20/TNF/XCL1	6	G1 and G2	-4.881592048
Human Diseases	Immune disease	hsa05310	Asthma	4/46	31/8661	1.97327821962904e-05	0.000119557	6.59795813374415e-05	HLA-DQA1/HLA-DQB1/IL5/TNF	4	G1 and G2	-4.704811678
Human Diseases	Infectious disease: parasitic	hsa05145	Toxoplasmosis	6/46	111/8661	2.38807327972195e-05	0.000136651	7.5412840412272e-05	HLA-DQA1/HLA-DQB1/IFNG/IL12B/IRGM/TNF	6	G1 and G2	-4.621952351
Human Diseases	Cardiovascular disease	hsa05416	Viral myocarditis	5/46	67/8661	2.55408722163223e-05	0.000138458	7.64103656333187e-05	CD55/CD80/CD86/HLA-DQA1/HLA-DQB1	5	G1 and G2	-4.592764276
Human Diseases	Infectious disease: viral	hsa05164	Influenza A	7/46	171/8661	2.89286532099698e-05	0.000148983	8.22182775441247e-05	HLA-DQA1/HLA-DQB1/IFNB1/IFNG/IL12B/NLRP3/TNF	7	G1 and G2	-4.538671785
Organismal Systems	Immune system	hsa04621	NOD-like receptor signaling pathway	7/46	186/8661	4.95978967719728e-05	0.000243266	0.00013425	CARD9/DEFB103A/IFNB1/IRGM/NLRP3/NOD2/TNF	7	G1 and G2	-4.30453674
Organismal Systems	Development and regeneration	hsa04380	Osteoclast differentiation	6/46	135/8661	7.20172421144581e-05	0.000337172	0.000186073	FCGR2B/IFNB1/IFNG/LILRA2/LILRA5/TNF	6	G1 and G2	-4.142563514
Human Diseases	Immune disease	hsa05322	Systemic lupus erythematosus	6/46	137/8661	7.81678438295351e-05	0.000350056	0.000193184	CD80/CD86/HLA-DQA1/HLA-DQB1/IFNG/TNF	6	G1 and G2	-4.106971867
Organismal Systems	Immune system	hsa04658	Th1 and Th2 cell differentiation	5/46	92/8661	0.000117828	0.000505678	0.000279066	HLA-DQA1/HLA-DQB1/IFNG/IL12B/IL5	5	G1 and G2	-3.928752093
Organismal Systems	Immune system	hsa04657	IL-17 signaling pathway	5/46	94/8661	0.000130484	0.000537594	0.000296679	CCL20/IFNG/IL17F/IL5/TNF	5	G1 and G2	-3.884443183
Human Diseases	Infectious disease: bacterial	hsa05150	Staphylococcus aureus infection	5/46	96/8661	0.000144158	0.000571087	0.000315163	DEFB103A/FCGR2B/HLA-DQA1/HLA-DQB1/ITGAM	5	G1 and G2	-3.841161279
Environmental Information Processing	Signaling molecules and interaction	hsa04514	Cell adhesion molecules	6/46	157/8661	0.000165876	0.000632784	0.000349212	CD80/CD86/HLA-DQA1/HLA-DQB1/ITGAM/TIGIT	6	G1 and G2	-3.780217682
Organismal Systems	Immune system	hsa04625	C-type lectin receptor signaling pathway	5/46	104/8661	0.000210147	0.000773041	0.000426614	CARD9/CLEC6A/IL12B/NLRP3/TNF	5	G1 and G2	-3.677476923
Organismal Systems	Immune system	hsa04659	Th17 cell differentiation	5/46	108/8661	0.000250733	0.000890533	0.000491454	HLA-DQA1/HLA-DQB1/IFNG/IL17F/IL21	5	G1 and G2	-3.600789002
Environmental Information Processing	Signal transduction	hsa04668	TNF signaling pathway	5/46	114/8661	0.000322485	0.001107198	0.000611024	CASP10/CCL20/IFNB1/NOD2/TNF	5	G1 and G2	-3.491490604
Organismal Systems	Immune system	hsa04622	RIG-I-like receptor signaling pathway	4/46	71/8661	0.000521833	0.001733833	0.000956842	CASP10/IFNB1/IL12B/TNF	4	G1 and G2	-3.282468177
Organismal Systems	Immune system	hsa04650	Natural killer cell mediated cytotoxicity	5/46	132/8661	0.000632913	0.002037189	0.001124254	IFNB1/IFNG/KLRC2/KLRK1/TNF	5	G1 and G2	-3.198655911
Human Diseases	Infectious disease: bacterial	hsa05133	Pertussis	4/46	76/8661	0.000675842	0.002109446	0.001164129	IL12B/ITGAM/NLRP3/TNF	4	G1 and G2	-3.170154928
Human Diseases	Infectious disease: parasitic	hsa05143	African trypanosomiasis	3/46	37/8661	0.000960134	0.002908642	0.001605178	IFNG/IL12B/TNF	3	G1 and G2	-3.017667979
Human Diseases	Infectious disease: parasitic	hsa05142	Chagas disease	4/46	102/8661	0.002024599	0.005958107	0.003288071	IFNB1/IFNG/IL12B/TNF	4	G1 and G2	-2.69366091
Human Diseases	Infectious disease: parasitic	hsa05144	Malaria	3/46	50/8661	0.002307998	0.006603438	0.003644207	IFNG/KLRK1/TNF	3	G1 and G2	-2.636764591
Human Diseases	Infectious disease: bacterial	hsa05134	Legionellosis	3/46	56/8661	0.003192475	0.008887161	0.004904514	IL12B/ITGAM/TNF	3	G1 and G2	-2.49587243
Human Diseases	Infectious disease: bacterial	hsa05135	Yersinia infection	4/46	137/8661	0.005846559	0.015847252	0.008745545	FN1/IFNB1/NLRP3/TNF	4	G1 and G2	-2.233099667
Human Diseases	Infectious disease: viral	hsa05171	Coronavirus disease - COVID-19	5/46	233/8661	0.007535655	0.019901859	0.010983141	IFNB1/IL12B/NLRP3/TLR8/TNF	5	G1 and G2	-2.122878977
Cellular Processes	Transport and catabolism	hsa04145	Phagosome	4/46	152/8661	0.008399498	0.021628708	0.011936129	FCGR2B/HLA-DQA1/HLA-DQB1/ITGAM	4	G1 and G2	-2.075746665
Organismal Systems	Immune system	hsa04623	Cytosolic DNA-sensing pathway	3/46	83/8661	0.00957821	0.023705475	0.013082224	CCL4/IFNB1/NLRP3	3	G1 and G2	-2.018715633
Cellular Processes	Cell growth and death	hsa04217	Necroptosis	4/46	159/8661	0.009807487	0.023705475	0.013082224	IFNB1/IFNG/NLRP3/TNF	4	G1 and G2	-2.008442259
Organismal Systems	Immune system	hsa04662	B cell receptor signaling pathway	3/46	84/8661	0.009896461	0.023705475	0.013082224	FCGR2B/LILRA2/LILRA5	3	G1 and G2	-2.004520103
Organismal Systems	Immune system	hsa04062	Chemokine signaling pathway	4/46	192/8661	0.018496866	0.043299481	0.023895472	CCL20/CCL4/CXCL11/XCL1	4	G1 and G2	-1.732901858
