## Supplementary material for "Cellular and molecular changes in the human osteoarthritic and aging hip pulvinar": Table S2

ID	Description	GeneRatio	BgRatio	pvalue	p.adjust	qvalue	geneID	Count	Group	(+/-) Log10 P-value
WP5095	Overview of proinflammatory and profibrotic mediators	19-Jun	129/8433	2.62819786868578e-07	4.36280846201839e-05	2.62819786868578e-05	CCL16/CCL19/CCL5/CXCL2/IL6/PPBP	6	G3 and G4	6.580341941
WP5039	SARS CoV 2 innate immunity evasion and cell specific immune response	19-Apr	66/8433	1.21432703830793e-05	0.001007891	0.000607164	CCL5/CXCL2/IL6/PPBP	4	G3 and G4	4.915664335
WP3617	Photodynamic therapy induced NF kB survival signaling	19-Mar	35/8433	6.06451695022629e-05	0.003355699	0.002021506	CXCL2/IL6/SELE	3	G3 and G4	4.217203786
WP3611	Photodynamic therapy induced AP 1 survival signaling	19-Mar	51/8433	0.000188614	0.007827476	0.004715347	BCL3/IL6/MAPK11	3	G3 and G4	3.724426377
WP3624	Lung fibrosis	19-Mar	64/8433	0.000370431	0.012298323	0.007408628	CCL5/CXCL2/IL6	3	G3 and G4	3.431292181
WP5063	FOXP3 in COVID 19	19-Feb	15/8433	0.000496263	0.013729942	0.008271049	IL2RB/IL6	2	G3 and G4	3.304288143
WP4462	Platelet mediated interactions with vascular and circulating cells	19-Feb	17/8433	0.000641054	0.013757918	0.008287902	CCL5/SELE	2	G3 and G4	3.193105653
WP4538	Regulatory circuits of the STAT3 signaling pathway	19-Mar	78/8433	0.000663032	0.013757918	0.008287902	IL2RB/MAPK11/SOCS3	3	G3 and G4	3.1784654
WP4478	LTF danger signal response pathway	19-Feb	19/8433	0.000803868	0.014826894	0.008931864	IL6/LTF	2	G3 and G4	3.094815382
WP5272	LDL influence on CD14 and TLR4	19-Feb	23/8433	0.001182975	0.019637393	0.011829755	IL6/MAPK11	2	G3 and G4	2.927024265
WP75	Toll like receptor signaling pathway	19-Mar	103/8433	0.001487413	0.020937072	0.012612694	CCL5/IL6/MAPK11	3	G3 and G4	2.827568293
WP530	Cytokines and inflammatory response	19-Feb	26/8433	0.001513523	0.020937072	0.012612694	CXCL2/IL6	2	G3 and G4	2.820010897
WP5087	Pleural mesothelioma	19-May	439/8433	0.002365953	0.030211404	0.018199641	CCL5/CDH5/IL6/MAP4K4/SELE	5	G3 and G4	2.625993832
WP5358	JAK STAT signaling in the regulation of beta cells	19-Feb	34/8433	0.002584672	0.030646826	0.018461943	IL6/SOCS3	2	G3 and G4	2.587594548
WP49	IL 2 signaling pathway	19-Feb	37/8433	0.00305611	0.033820947	0.020374064	IL2RB/SOCS3	2	G3 and G4	2.514831068
WP5285	Immune infiltration in pancreatic cancer	19-Feb	39/8433	0.003391157	0.035183254	0.021194731	CCL5/IL6	2	G3 and G4	2.469652106
WP364	IL6 signaling pathway	19-Feb	43/8433	0.004110437	0.038051657	0.022922685	IL6/SOCS3	2	G3 and G4	2.386112015
WP4559	Interactions between immune cells and microRNAs in tumor microenvironment	19-Feb	47/8433	0.004894375	0.038051657	0.022922685	CCL5/IL2RB	2	G3 and G4	2.310302742
WP2848	Pluripotent stem cell differentiation pathway	19-Feb	48/8433	0.005100334	0.038051657	0.022922685	IL6/NOTCH1	2	G3 and G4	2.292401382
WP5347	IL 26 signaling pathways	19-Feb	48/8433	0.005100334	0.038051657	0.022922685	IL6/SOCS3	2	G3 and G4	2.292401382
WP481	Insulin signaling	19-Mar	160/8433	0.005195192	0.038051657	0.022922685	MAP4K4/MAPK11/SOCS3	3	G3 and G4	2.284398362
WP395	IL 4 signaling pathway	19-Feb	50/8433	0.005524102	0.038051657	0.022922685	MAPK11/SOCS3	2	G3 and G4	2.257738337
WP1533	Vitamin B12 metabolism	19-Feb	51/8433	0.005741877	0.038051657	0.022922685	CCL5/IL6	2	G3 and G4	2.240946139
WP3929	Chemokine signaling pathway	19-Mar	166/8433	0.005756444	0.038051657	0.022922685	CCL19/CCL5/PPBP	3	G3 and G4	2.239845743
WP4747	Netrin UNC5B signaling pathway	19-Feb	52/8433	0.005963557	0.038051657	0.022922685	CDH5/SELE	2	G3 and G4	2.224494648
WP2406	Cardiac progenitor differentiation	19-Feb	53/8433	0.006189125	0.038051657	0.022922685	NOTCH1/THY1	2	G3 and G4	2.208370755
WP2864	Apoptosis related network due to altered Notch3 in ovarian cancer	19-Feb	53/8433	0.006189125	0.038051657	0.022922685	BCL3/SOCS3	2	G3 and G4	2.208370755
WP2849	Hematopoietic stem cell differentiation	19-Feb	58/8433	0.007374705	0.043721462	0.02633823	IL6/NOTCH1	2	G3 and G4	2.132255376
WP5222	2q13 copy number variation syndrome	19-Feb	63/8433	0.008654999	0.049542405	0.029844822	IL6/SOCS3	2	G3 and G4	2.062733003
WP5095	Overview of proinflammatory and profibrotic mediators	16/40	129/8433	1.60088357377307e-19	2.91360810426699e-17	1.71884341605109e-17	CCL20/CCL4/CXCL11/IFNB1/IFNG/IL12B/IL17F/IL1RN/IL20/IL21/IL26/IFNL2/IL5/SPP1/TNF/XCL1	16	G1 and G2	-18.79564025
WP2328	Allograft rejection	11/40	90/8433	1.96084353304249e-13	1.78436761506866e-11	1.05266337037018e-11	CD55/CD80/CD86/CXCL11/HLA-DQA1/HLA-DQB1/IFNG/IL12B/IL21/IL5/TNF	11	G1 and G2	-12.70755706
WP75	Toll like receptor signaling pathway	10/40	103/8433	2.96314526118680e-11	1.79764145845333e-09	1.06049409347738e-09	CCL4/CD80/CD86/CXCL11/IFNB1/IL12B/IRF5/SPP1/TLR8/TNF	10	G1 and G2	-10.52824706
WP5285	Immune infiltration in pancreatic cancer	6/40	39/8433	2.24003095082475e-08	1.01921408262526e-06	6.01271465747697e-07	CCL20/IFNG/IL12B/IL17F/IL5/TNF	6	G1 and G2	-7.649745981
WP5198	Inflammatory bowel disease signaling	6/40	43/8433	4.12800354273886e-08	1.41511426403641e-06	8.34827385377174e-07	IFNG/IL17F/IL21/IL5/NOD2/TNF	6	G1 and G2	-7.384259939
WP5115	Network map of SARS CoV 2 signaling pathway	10/40	218/8433	4.66521185946068e-08	1.41511426403641e-06	8.34827385377174e-07	CCL20/CCL4/CFP/FN1/IFNB1/IFNG/IL21/IL5/NLRP3/TNF	10	G1 and G2	-7.331128629
WP530	Cytokines and inflammatory response	5/40	26/8433	1.13368779309306e-07	2.94758826204196e-06	1.73888954730064e-06	IFNB1/IFNG/IL12B/IL5/TNF	5	G1 and G2	-6.94550653
WP5092	Interactions of natural killer cells in pancreatic cancer	5/40	28/8433	1.68210666679809e-07	3.82679266696565e-06	2.2575642107027e-06	CCL4/IFNG/KLRK1/TIGIT/TNF	5	G1 and G2	-6.774146468
WP453	Inflammatory response pathway	5/40	30/8433	2.42220176508138e-07	4.89823023605345e-06	2.88964421097427e-06	CD80/CD86/FN1/IFNG/IL5	5	G1 and G2	-6.615789684
WP4484	Control of immune tolerance by vasoactive intestinal peptide	4/40	13/8433	3.00899268752619e-07	5.47636669129766e-06	3.23070793818601e-06	CD80/CD86/IFNG/IL5	4	G1 and G2	-6.521578868
WP5174	Ulcerative colitis signaling	4/40	18/8433	1.26592522421787e-06	2.09453082552411e-05	1.23563993177247e-05	IFNG/IL5/NOD2/TNF	4	G1 and G2	-5.897591947
WP5078	T cell modulation in pancreatic cancer	5/40	46/8433	2.20417999523374e-06	3.34300632610451e-05	1.97216104836703e-05	ARG1/CD80/CD86/HAVCR2/TIGIT	5	G1 and G2	-5.656752944
WP4298	Acute viral myocarditis	6/40	86/8433	2.74219923304292e-06	3.83907892626009e-05	2.26481232202735e-05	CD55/CD80/IFNG/IL12B/NOD2/TNF	6	G1 and G2	-5.561900995
WP5098	T cell activation SARS CoV 2	6/40	88/8433	3.13896188556011e-06	4.08065045122814e-05	2.40732415283557e-05	CD80/CD86/IFNB1/IFNG/IL12B/TNF	6	G1 and G2	-5.503213958
WP4494	Selective expression of chemokine receptors during T cell polarization	4/40	30/8433	1.08816607656005e-05	0.000131024	7.72958466672348e-05	CCL4/IFNG/IL12B/IL5	4	G1 and G2	-4.963304817
WP3624	Lung fibrosis	5/40	64/8433	1.15185967582546e-05	0.000131024	7.72958466672348e-05	CCL4/IL12B/IL5/SPP1/TNF	5	G1 and G2	-4.938600425
WP5039	SARS CoV 2 innate immunity evasion and cell specific immune response	5/40	66/8433	1.34080234722491e-05	0.000143389	8.45901709662548e-05	CCL4/CXCL11/HAVCR2/IFNB1/TNF	5	G1 and G2	-4.872635238
WP3893	Development and heterogeneity of the ILC family	4/40	32/8433	1.41812933678721e-05	0.000143389	8.45901709662548e-05	IFNG/IL12B/IL5/TNF	4	G1 and G2	-4.848284159
WP5336	Induction of autophagy and toll like receptor signaling pathways by graphene oxide	3/40	11/8433	1.58909406135365e-05	0.000146349	8.63363835572639e-05	IFNB1/IFNG/TNF	3	G1 and G2	-4.798850395
WP5088	Prostaglandin signaling	4/40	33/8433	1.60822675253727e-05	0.000146349	8.63363835572639e-05	IFNG/IL17F/NLRP3/TNF	4	G1 and G2	-4.793652718
WP5218	Extrafollicular and follicular B cell activation by SARS CoV 2	5/40	76/8433	2.67733344605423e-05	0.000232036	0.000136886	CD80/GPR183/IFNG/IL21/TNF	5	G1 and G2	-4.572297537
WP4136	Fibrin complement receptor 3 signaling pathway	4/40	43/8433	4.68728125246502e-05	0.000387766	0.000228757	IFNB1/IL12B/ITGAM/TNF	4	G1 and G2	-4.329078987
WP5146	Lung pathology of COVID 19	3/40	20/8433	0.000106587	0.000843424	0.000497566	CXCL11/TLR8/TNF	3	G1 and G2	-3.972297622
WP5090	Complement system in neuronal development and plasticity	5/40	107/8433	0.000138365	0.001049267	0.000619001	CASP10/CD55/CFP/IFNG/ITGAM	5	G1 and G2	-3.858974124
WP262	Ebstein Barr virus LMP1 signaling	3/40	23/8433	0.000163957	0.001147699	0.00067707	CCL20/IFNB1/TNF	3	G1 and G2	-3.785269964
WP5044	Kynurenine pathway and links to cell senescence	3/40	23/8433	0.000163957	0.001147699	0.00067707	IFNB1/IFNG/TNF	3	G1 and G2	-3.785269964
WP3865	Novel intracellular components of RIG I like receptor pathway	4/40	60/8433	0.000174764	0.001178042	0.00069497	CASP10/IFNB1/IFNG/TNF	4	G1 and G2	-3.757546888
WP4329	miRNA role in immune response in sepsis	4/40	64/8433	0.000224626	0.001460069	0.000861348	CCL4/IRF5/TLR8/TNF	4	G1 and G2	-3.648540017
WP4341	Non genomic actions of 1 25 dihydroxyvitamin D3	4/40	75/8433	0.000413874	0.002597415	0.00153231	IFNG/NOD2/TLR8/TNF	4	G1 and G2	-3.383132019
WP4496	Signal transduction through IL1R	3/40	33/8433	0.000488777	0.00296525	0.001749309	IFNB1/IL1RN/TNF	3	G1 and G2	-3.310888817
WP4558	Overview of interferons mediated signaling pathway	3/40	37/8433	0.000686995	0.004033323	0.002379404	IFNB1/IFNG/IFNL2	3	G1 and G2	-3.163046716
WP1433	Nucleotide binding oligomerization domain NOD pathway	3/40	41/8433	0.000930225	0.005290654	0.003121149	CARD9/NLRP3/NOD2	3	G1 and G2	-3.03141202
WP5187	mRNA vaccine activation of dendritic cell and induction of IFN 1	2/40	10/8433	0.000963784	0.005315413	0.003135756	MR1/TLR8	2	G1 and G2	-3.016020412
WP5414	IDO metabolic pathway	2/40	11/8433	0.001174427	0.006286636	0.003708715	IFNG/TNF	2	G1 and G2	-2.930174134
WP2873	Aryl hydrocarbon receptor pathway	3/40	45/8433	0.001222123	0.006355037	0.003749068	IFNG/IL12B/TNF	3	G1 and G2	-2.912885228
WP4559	Interactions between immune cells and microRNAs in tumor microenvironment	3/40	47/8433	0.001387399	0.007014071	0.004137856	CD80/CD86/TLR8	3	G1 and G2	-2.857798705
WP5347	IL 26 signaling pathways	3/40	48/8433	0.001475048	0.007255644	0.004280368	CCL20/IL26/TNF	3	G1 and G2	-2.831193705
WP4582	Cancer immunotherapy by CTLA4 blockade	2/40	14/8433	0.001925729	0.009223228	0.005441118	CD80/CD86	2	G1 and G2	-2.715404837
WP560	TGF beta receptor signaling	3/40	55/8433	0.002186659	0.010079804	0.005946443	IFNG/SPP1/TNF	3	G1 and G2	-2.660218883
WP5063	FOXP3 in COVID 19	2/40	15/8433	0.002215342	0.010079804	0.005946443	CD80/CD86	2	G1 and G2	-2.654559302
WP12	Osteoclast signaling	2/40	16/8433	0.00252424	0.011205163	0.006610333	IFNB1/SPP1	2	G1 and G2	-2.597869345
WP4816	TGF beta receptor signaling in skeletal dysplasias	3/40	59/8433	0.002674338	0.011588797	0.006836653	IFNG/SPP1/TNF	3	G1 and G2	-2.572783743
WP3863	T cell antigen receptor TCR pathway during Staphylococcus aureus infection	3/40	62/8433	0.003080851	0.012901908	0.007611305	IFNG/IL5/TNF	3	G1 and G2	-2.511329284
WP4217	Ebola virus infection in host	4/40	129/8433	0.003119143	0.012901908	0.007611305	CLEC6A/HAVCR2/HLA-DQA1/HLA-DQB1	4	G1 and G2	-2.505964765
WP5033	Genes associated with the development of rheumatoid arthritis	2/40	18/8433	0.003199175	0.012938886	0.00763312	IRF5/PTPN22	2	G1 and G2	-2.494961988
WP3287	Overview of nanoparticle effects	2/40	19/8433	0.003564855	0.013804332	0.008143677	FN1/TNF	2	G1 and G2	-2.447958147
WP4478	LTF danger signal response pathway	2/40	19/8433	0.003564855	0.013804332	0.008143677	IFNB1/TNF	2	G1 and G2	-2.447958147
WP5130	Th17 cell differentiation pathway	3/40	70/8433	0.004344038	0.016163664	0.009535534	IFNG/IL17F/IL21	3	G1 and G2	-2.362106368
WP4961	STING pathway in Kawasaki like disease and COVID 19	2/40	21/8433	0.004351756	0.016163664	0.009535534	IFNB1/NLRP3	2	G1 and G2	-2.361335485
WP4141	PI3K AKT mTOR vitamin D3 signaling	2/40	22/8433	0.004772627	0.017372363	0.010248589	CD80/CD86	2	G1 and G2	-2.321242483
WP4655	Cytosolic DNA sensing pathway	3/40	74/8433	0.005077493	0.018119682	0.01068946	CASP10/CCL4/IFNB1	3	G1 and G2	-2.294350633
WP545	Complement activation	2/40	23/8433	0.005211548	0.018240419	0.010760687	CD55/CFP	2	G1 and G2	-2.283033239
WP2865	IL1 and megakaryocytes in obesity	2/40	25/8433	0.006142852	0.021094322	0.012444308	IFNG/NLRP3	2	G1 and G2	-2.211629939
WP5183	SARS CoV 2 mitochondrial chronic oxidative stress and endothelial dysfunction	2/40	26/8433	0.006634895	0.02195547	0.01295233	NLRP3/TNF	2	G1 and G2	-2.178165969
WP5284	Cell interactions of the pancreatic cancer microenvironment	2/40	26/8433	0.006634895	0.02195547	0.01295233	CD80/CD86	2	G1 and G2	-2.178165969
WP5353	Macrophage stimulating protein MSP signaling network map	3/40	82/8433	0.006757879	0.021963108	0.012956836	FN1/IFNB1/TNF	3	G1 and G2	-2.170189572
WP3929	Chemokine signaling pathway	4/40	166/8433	0.007623023	0.024070813	0.014200248	CCL20/CCL4/CXCL11/XCL1	4	G1 and G2	-2.117872797
WP3851	TLR4 signaling and tolerance	2/40	28/8433	0.007670918	0.024070813	0.014200248	IFNB1/TNF	2	G1 and G2	-2.115152639
WP254	Apoptosis	3/40	88/8433	0.00821155	0.025330544	0.014943409	CASP10/IRF5/TNF	3	G1 and G2	-2.08557486
WP2806	Complement system	3/40	95/8433	0.010124086	0.030709727	0.018116785	CD55/CFP/SPP1	3	G1 and G2	-1.994644188
WP4481	Resistin as a regulator of inflammation	2/40	33/8433	0.010556222	0.031495614	0.018580409	IL12B/TNF	2	G1 and G2	-1.976491472
WP2877	Vitamin D receptor pathway	4/40	187/8433	0.011480129	0.033699733	0.019880698	HLA-DQA1/IRF5/ITGAM/SPP1	4	G1 and G2	-1.940053241
WP619	Type II interferon signaling	2/40	37/8433	0.013157431	0.038010357	0.022423692	IFNB1/IFNG	2	G1 and G2	-1.880828889
WP314	Fas ligand pathway and stress induction of heat shock proteins	2/40	43/8433	0.017523863	0.049833486	0.029398586	CASP10/TNF	2	G1 and G2	-1.756370147
