## Supplementary material for "Cellular and molecular changes in the human osteoarthritic and aging hip pulvinar": Table S3

category	subcategory	ID	Description	GeneRatio	BgRatio	pvalue	p.adjust	qvalue	geneID	Count	Group	(+/-) Log10 P-value
Environmental Information Processing	Signaling molecules and interaction	hsa04060	Cytokine-cytokine receptor interaction	10/24	297/8661	2.47833670686875e-09	2.379203238594e-07	1.4609142693121e-07	CCL18/CCL3/CCL5/IL10/IL32/IL6/CXCL8/LIF/PPBP/TNFSF11	10	G4	8.605839691
Environmental Information Processing	Signaling molecules and interaction	hsa04061	Viral protein interaction with cytokine and cytokine receptor	7/24	100/8661	6.52101290130065e-09	3.13008619262431e-07	1.92198274985703e-07	CCL18/CCL3/CCL5/IL10/IL6/CXCL8/PPBP	7	G4	8.185684941
Organismal Systems	Immune system	hsa04620	Toll-like receptor signaling pathway	6/24	108/8661	3.66656110184549e-07	1.17329955259056e-05	7.20447093695956e-06	CCL3/CCL5/IL6/CXCL8/IRF3/SPP1	6	G4	6.435741073
Human Diseases	Cardiovascular disease	hsa05417	Lipid and atherosclerosis	7/24	215/8661	1.27316645864856e-06	3.05559950075655e-05	1.87624530748209e-05	CCL3/CCL5/IL6/CXCL8/IRF3/POU2F2/XBP1	7	G4	5.895114811
Human Diseases	Immune disease	hsa05323	Rheumatoid arthritis	5/24	93/8661	4.63366732073951e-06	8.89664125581986e-05	5.46284989392448e-05	CCL3/CCL5/IL6/CXCL8/TNFSF11	5	G4	5.33407515
Human Diseases	Infectious disease: parasitic	hsa05142	Chagas disease	5/24	102/8661	7.30427169033347e-06	0.000116868	7.1761265729592e-05	CCL3/CCL5/IL10/IL6/CXCL8	5	G4	5.136423081
Human Diseases	Immune disease	hsa05321	Inflammatory bowel disease	4/24	65/8661	2.74276981948091e-05	0.000376151	0.00023097	GATA3/IL10/IL6/STAT6	4	G4	4.561810638
Human Diseases	Infectious disease: bacterial	hsa05133	Pertussis	4/24	76/8661	5.09266982951765e-05	0.00061112	0.000375249	IL10/IL6/CXCL8/IRF3	4	G4	4.293054479
Human Diseases	Infectious disease: viral	hsa05164	Influenza A	5/24	171/8661	8.87085741819679e-05	0.000946225	0.000581015	CCL5/IL6/CXCL8/IRF3/PML	5	G4	4.052034401
Organismal Systems	Immune system	hsa04062	Chemokine signaling pathway	5/24	192/8661	0.000153281	0.001471498	0.000903551	CCL18/CCL3/CCL5/CXCL8/PPBP	5	G4	3.814511617
Organismal Systems	Immune system	hsa04672	Intestinal immune network for IgA production	3/24	49/8661	0.000316842	0.002484578	0.001525618	ICOS/IL10/IL6	3	G4	3.49915784
Human Diseases	Infectious disease: viral	hsa05163	Human cytomegalovirus infection	5/24	225/8661	0.00032121	0.002484578	0.001525618	CCL3/CCL5/IL6/CXCL8/IRF3	5	G4	3.493211244
Human Diseases	Infectious disease: parasitic	hsa05144	Malaria	3/24	50/8661	0.000336453	0.002484578	0.001525618	IL10/IL6/CXCL8	3	G4	3.473075316
Human Diseases	Infectious disease: bacterial	hsa05135	Yersinia infection	4/24	137/8661	0.000497879	0.003414028	0.002096333	IL10/IL6/CXCL8/IRF3	4	G4	3.302876083
Human Diseases	Infectious disease: viral	hsa05161	Hepatitis B	4/24	162/8661	0.000935737	0.005988718	0.003677283	IL6/CXCL8/IRF3/STAT6	4	G4	3.028846092
Environmental Information Processing	Signal transduction	hsa04630	JAK-STAT signaling pathway	4/24	166/8661	0.001024939	0.006149635	0.003776092	IL10/IL6/LIF/STAT6	4	G4	2.989301915
Organismal Systems	Immune system	hsa04623	Cytosolic DNA-sensing pathway	3/24	83/8661	0.001485429	0.008335246	0.005118133	CCL5/IL6/IRF3	3	G4	2.82814804
Organismal Systems	Immune system	hsa04621	NOD-like receptor signaling pathway	4/24	186/8661	0.001562859	0.008335246	0.005118133	CCL5/IL6/CXCL8/IRF3	4	G4	2.806080325
Human Diseases	Cancer: overview	hsa05202	Transcriptional misregulation in cancer	4/24	193/8661	0.001790494	0.009046707	0.005554996	IL6/CXCL8/NFKBIZ/PML	4	G4	2.747027107
Human Diseases	Infectious disease: parasitic	hsa05146	Amoebiasis	3/24	102/8661	0.002681739	0.012872346	0.007904072	IL10/IL6/CXCL8	3	G4	2.571583544
Organismal Systems	Immune system	hsa04659	Th17 cell differentiation	3/24	108/8661	0.003154133	0.014418893	0.008853706	GATA3/IL6/STAT6	3	G4	2.501120012
Environmental Information Processing	Signal transduction	hsa04668	TNF signaling pathway	3/24	114/8661	0.003674859	0.016035749	0.009846512	CCL5/IL6/LIF	3	G4	2.434759316
Human Diseases	Infectious disease: parasitic	hsa05143	African trypanosomiasis	2/24	37/8661	0.004619712	0.019282276	0.011839994	IL10/IL6	2	G4	2.335385091
Human Diseases	Endocrine and metabolic disease	hsa04936	Alcoholic liver disease	3/24	142/8661	0.006786244	0.027144977	0.016667969	IL6/CXCL8/IRF3	3	G4	2.168370508
Human Diseases	Endocrine and metabolic disease	hsa04932	Non-alcoholic fatty liver disease	3/24	155/8661	0.008635972	0.033162132	0.020362712	IL6/CXCL8/XBP1	3	G4	2.063688787
Human Diseases	Infectious disease: bacterial	hsa05134	Legionellosis	2/24	56/8661	0.010345518	0.038198834	0.023455424	IL6/CXCL8	2	G4	1.985247779
Cellular Processes	Cell growth and death	hsa04217	Necroptosis	5/75	159/8661	0.012044635	0.031269724	0.018286389	CASP1/IFNG/STAT5A/STAT5B/TLR3	5	G3	-1.919206371
Human Diseases	Cancer: overview	hsa05203	Viral carcinogenesis	6/75	204/8661	0.008293076	0.021952261	0.012837579	C3/CCR5/NFKB1/STAT5A/STAT5B/TRAF1	6	G3	-2.081284343
Human Diseases	Cardiovascular disease	hsa05418	Fluid shear stress and atherosclerosis	5/75	139/8661	0.00695947	0.018790569	0.010988637	CCL2/IFNG/IL1R2/NFKB1/SELE	5	G3	-2.15742384
Cellular Processes	Cell growth and death	hsa04210	Apoptosis	5/75	136/8661	0.006355694	0.017510586	0.010240109	CTSS/GZMB/NFKB1/PRF1/TRAF1	5	G3	-2.196837015
NA	NA	hsa04148	Efferocytosis	6/75	156/8661	0.002243667	0.006310314	0.003690242	ARG1/C1QB/CASP1/DUSP4/HAVCR2/SLC2A1	6	G3	-2.649041588
Organismal Systems	Immune system	hsa04625	C-type lectin receptor signaling pathway	5/75	104/8661	0.002010359	0.005774437	0.003376864	CARD9/CASP1/CD209/CLEC6A/NFKB1	5	G3	-2.696726288
Human Diseases	Endocrine and metabolic disease	hsa04933	AGE-RAGE signaling pathway in diabetic complications	5/75	100/8661	0.001690459	0.004961131	0.002901246	CCL2/NFKB1/SELE/STAT5A/STAT5B	5	G3	-2.771995259
Human Diseases	Infectious disease: bacterial	hsa05134	Legionellosis	4/75	56/8661	0.001355311	0.004065932	0.002377738	C3/CASP1/ITGAM/NFKB1	4	G3	-2.867961153
Human Diseases	Cancer: overview	hsa05202	Transcriptional misregulation in cancer	7/75	193/8661	0.001350718	0.004065932	0.002377738	CD86/GZMB/IL1R2/ITGAM/NFKB1/TRAF1/ZBTB16	7	G3	-2.869435164
Organismal Systems	Immune system	hsa04621	NOD-like receptor signaling pathway	7/75	186/8661	0.001089718	0.003421207	0.002000706	CARD9/CASP1/CCL2/DEFB103A/IRGM/NFKB1/NOD2	7	G3	-2.962685914
Organismal Systems	Immune system	hsa04650	Natural killer cell mediated cytotoxicity	6/75	132/8661	0.000952221	0.00306071	0.001789889	GZMB/IFNG/ITGAL/KLRC2/KLRC3/PRF1	6	G3	-3.02126231
Human Diseases	Infectious disease: parasitic	hsa05144	Malaria	4/75	50/8661	0.000883725	0.002909826	0.001701653	CCL2/IFNG/ITGAL/SELE	4	G3	-3.053682853
Human Diseases	Infectious disease: bacterial	hsa05133	Pertussis	5/75	76/8661	0.000487194	0.001644279	0.000961567	C1QB/C3/CASP1/ITGAM/NFKB1	5	G3	-3.312298214
Environmental Information Processing	Signal transduction	hsa04668	TNF signaling pathway	6/75	114/8661	0.000438463	0.001517756	0.000887576	CCL2/CXCL10/NFKB1/NOD2/SELE/TRAF1	6	G3	-3.358067295
Human Diseases	Infectious disease: viral	hsa05169	Epstein-Barr virus infection	8/75	202/8661	0.000336882	0.001196817	0.000699893	CD3D/CXCL10/HLA-DPA1/HLA-DQA1/HLA-DQB1/HLA-DRB1/ITGAL/NFKB1	8	G3	-3.472522402
Organismal Systems	Endocrine system	hsa04917	Prolactin signaling pathway	5/75	70/8661	0.000332282	0.001196817	0.000699893	CISH/NFKB1/SOCS1/STAT5A/STAT5B	5	G3	-3.478492969
Human Diseases	Infectious disease: parasitic	hsa05142	Chagas disease	6/75	102/8661	0.000240258	0.000900967	0.000526881	C1QB/C3/CCL2/CD3D/IFNG/NFKB1	6	G3	-3.619322298
Human Diseases	Infectious disease: parasitic	hsa05146	Amoebiasis	6/75	102/8661	0.000240258	0.000900967	0.000526881	ARG1/CD1A/IFNG/IL1R2/ITGAM/NFKB1	6	G3	-3.619322298
Organismal Systems	Immune system	hsa04062	Chemokine signaling pathway	8/75	192/8661	0.000238714	0.000900967	0.000526881	CCL2/CCL8/CCR2/CCR5/CXCL10/CXCL11/NFKB1/STAT5B	8	G3	-3.622122317
Organismal Systems	Immune system	hsa04613	Neutrophil extracellular trap formation	8/75	191/8661	0.000230354	0.000900967	0.000526881	C3/CASP1/ITGAL/ITGAM/NFKB1/SELPLG/TLR7/TLR8	8	G3	-3.637603701
Human Diseases	Infectious disease: viral	hsa05162	Measles	7/75	138/8661	0.000180167	0.000760081	0.000444492	CD209/CD3D/FCGR2B/NFKB1/STAT5A/STAT5B/TLR7	7	G3	-3.744323943
Human Diseases	Infectious disease: viral	hsa05171	Coronavirus disease - COVID-19	9/75	233/8661	0.000169305	0.000737294	0.000431166	C1QB/C3/CASP1/CCL2/CXCL10/NFKB1/TLR3/TLR7/TLR8	9	G3	-3.771331172
Organismal Systems	Immune system	hsa04657	IL-17 signaling pathway	6/75	94/8661	0.000153427	0.00069042	0.000403755	CCL2/CXCL10/IFNG/IL5/NFKB1/S100A8	6	G3	-3.814098896
Environmental Information Processing	Signaling molecules and interaction	hsa04061	Viral protein interaction with cytokine and cytokine receptor	7/75	100/8661	2.31241167118025e-05	0.000107647	6.29513159123479e-05	CCL2/CCL8/CCR2/CCR5/CXCL10/CXCL11/IL20	7	G3	-4.635934847
Human Diseases	Cancer: specific types	hsa05221	Acute myeloid leukemia	6/75	67/8661	2.26134981586568e-05	0.000107647	6.29513159123479e-05	ITGAM/KIT/NFKB1/STAT5A/STAT5B/ZBTB16	6	G3	-4.64563225
Organismal Systems	Development and regeneration	hsa04380	Osteoclast differentiation	8/75	135/8661	1.98457535856119e-05	9.92287679280595e-05	5.80285192561751e-05	FCGR2B/IFNG/LILRA2/LILRA6/LILRB1/LILRB4/NFKB1/SOCS1	8	G3	-4.702332405
Organismal Systems	Immune system	hsa04662	B cell receptor signaling pathway	7/75	84/8661	7.30563090937022e-06	3.79330835678839e-05	2.218308980578e-05	FCGR2B/IFITM1/LILRA2/LILRA6/LILRB1/LILRB4/NFKB1	7	G3	-5.136342273
Organismal Systems	Immune system	hsa04620	Toll-like receptor signaling pathway	8/75	108/8661	3.80153583362881e-06	2.05282935015956e-05	1.20048500009331e-05	CD80/CD86/CXCL10/CXCL11/NFKB1/TLR3/TLR7/TLR8	8	G3	-5.420040911
Human Diseases	Infectious disease: viral	hsa05166	Human T-cell leukemia virus 1 infection	11/75	222/8661	2.83697979223041e-06	1.59580113312961e-05	9.33217036917898e-06	CD3D/HLA-DPA1/HLA-DQA1/HLA-DQB1/HLA-DRB1/IL1R2/ITGAL/NFKB1/SLC2A1/STAT5A/STAT5B	11	G3	-5.547143758
Human Diseases	Immune disease	hsa05322	Systemic lupus erythematosus	9/75	137/8661	2.47098566010108e-06	1.4503611483202e-05	8.48164414222338e-06	C1QB/C3/CD80/CD86/HLA-DPA1/HLA-DQA1/HLA-DQB1/HLA-DRB1/IFNG	9	G3	-5.607129775
Environmental Information Processing	Signal transduction	hsa04630	JAK-STAT signaling pathway	10/75	166/8661	1.44595659813672e-06	8.87291548856625e-06	5.18883946699781e-06	CISH/IFNG/IL20/IL21/IL26/IL5/IL7/SOCS1/STAT5A/STAT5B	10	G3	-5.839844743
Human Diseases	Infectious disease: parasitic	hsa05145	Toxoplasmosis	9/75	111/8661	4.17169513893921e-07	2.68180401788949e-06	1.56830644321023e-06	CCR5/HLA-DPA1/HLA-DQA1/HLA-DQB1/HLA-DRB1/IFNG/IRGM/NFKB1/SOCS1	9	G3	-6.379687437
Organismal Systems	Immune system	hsa04612	Antigen processing and presentation	8/75	78/8661	3.11560932519305e-07	2.10303629450531e-06	1.22984578626042e-06	CTSS/HLA-DPA1/HLA-DQA1/HLA-DQB1/HLA-DRB1/IFNG/KLRC2/KLRC3	8	G3	-6.506457005
Human Diseases	Infectious disease: parasitic	hsa05140	Leishmaniasis	8/75	77/8661	2.81545473196773e-07	2.00045467797707e-06	1.1698565368287e-06	C3/HLA-DPA1/HLA-DQA1/HLA-DQB1/HLA-DRB1/IFNG/ITGAM/NFKB1	8	G3	-6.550451451
Human Diseases	Immune disease	hsa05310	Asthma	6/75	31/8661	2.13444492406554e-07	1.60083369304915e-06	9.36160054414709e-07	FCER1A/HLA-DPA1/HLA-DQA1/HLA-DQB1/HLA-DRB1/IL5	6	G3	-6.670715047
Human Diseases	Infectious disease: viral	hsa05164	Influenza A	11/75	171/8661	2.11284208027213e-07	1.60083369304915e-06	9.36160054414709e-07	CASP1/CCL2/CXCL10/HLA-DPA1/HLA-DQA1/HLA-DQB1/HLA-DRB1/IFNG/NFKB1/TLR3/TLR7	11	G3	-6.675132962
Human Diseases	Cardiovascular disease	hsa05416	Viral myocarditis	8/75	67/8661	9.35157166112847e-08	7.89038858907714e-07	4.61426233279365e-07	CD80/CD86/HLA-DPA1/HLA-DQA1/HLA-DQB1/HLA-DRB1/ITGAL/PRF1	8	G3	-7.029115394
Environmental Information Processing	Signaling molecules and interaction	hsa04514	Cell adhesion molecules	11/75	157/8661	8.82094758720775e-08	7.89038858907714e-07	4.61426233279365e-07	CD80/CD86/HLA-DPA1/HLA-DQA1/HLA-DQB1/HLA-DRB1/ITGAL/ITGAM/SELE/SELPLG/TIGIT	11	G3	-7.054484758
Cellular Processes	Transport and catabolism	hsa04145	Phagosome	11/75	152/8661	6.31756152425911e-08	6.09193432696414e-07	3.56253469413108e-07	C3/CD209/CTSS/FCGR2B/HLA-DPA1/HLA-DQA1/HLA-DQB1/HLA-DRB1/ITGAM/MARCO/MRC1	11	G3	-7.19945052
Organismal Systems	Immune system	hsa04659	Th17 cell differentiation	10/75	108/8661	2.51452711544663e-08	2.61123969680996e-07	1.5270407583684e-07	CD3D/HLA-DPA1/HLA-DQA1/HLA-DQB1/HLA-DRB1/IFNG/IL21/NFKB1/STAT5A/STAT5B	10	G3	-7.599543677
Human Diseases	Immune disease	hsa05323	Rheumatoid arthritis	10/75	93/8661	5.81704644806222e-09	6.54417725406999e-08	3.8270042421462e-08	CCL2/CD80/CD86/HLA-DPA1/HLA-DQA1/HLA-DQB1/HLA-DRB1/IFNG/ITGAL/TNFSF13B	10	G3	-8.235297468
Organismal Systems	Immune system	hsa04658	Th1 and Th2 cell differentiation	10/75	92/8661	5.22739749735464e-09	6.41544238311706e-08	3.75172069188132e-08	CD3D/HLA-DPA1/HLA-DQA1/HLA-DQB1/HLA-DRB1/IFNG/IL5/NFKB1/STAT5A/STAT5B	10	G3	-8.281714474
Human Diseases	Immune disease	hsa05321	Inflammatory bowel disease	9/75	65/8661	3.62599489133933e-09	4.8950931033081e-08	2.86262754579421e-08	HLA-DPA1/HLA-DQA1/HLA-DQB1/HLA-DRB1/IFNG/IL21/IL5/NFKB1/NOD2	9	G3	-8.440572812
Organismal Systems	Immune system	hsa04640	Hematopoietic cell lineage	11/75	99/8661	6.6147026561365e-10	9.92205398420475e-09	5.80237075099693e-09	CD1A/CD3D/HLA-DPA1/HLA-DQA1/HLA-DQB1/HLA-DRB1/IL1R2/IL5/IL7/ITGAM/KIT	11	G3	-9.179489673
Human Diseases	Immune disease	hsa05320	Autoimmune thyroid disease	9/75	53/8661	5.46074981234242e-10	9.21501530832783e-09	5.38889784112739e-09	CD80/CD86/GZMB/HLA-DPA1/HLA-DQA1/HLA-DQB1/HLA-DRB1/IL5/PRF1	9	G3	-9.26274772
Human Diseases	Infectious disease: bacterial	hsa05150	Staphylococcus aureus infection	11/75	96/8661	4.72375895347341e-10	9.11010655312729e-09	5.3275476918873e-09	C1QB/C3/DEFB103A/FCGR2B/HLA-DPA1/HLA-DQA1/HLA-DQB1/HLA-DRB1/ITGAL/ITGAM/SELPLG	11	G3	-9.325712272
Environmental Information Processing	Signaling molecules and interaction	hsa04060	Cytokine-cytokine receptor interaction	17/75	297/8661	3.90827510684061e-10	8.79361899039137e-09	5.14246724584291e-09	CCL2/CCL8/CCR2/CCR5/CD27/CXCL10/CXCL11/IFNG/IL1R2/IL1RL1/IL20/IL21/IL26/IL5/IL7/TNFRSF17/TNFSF13B	17	G3	-9.408014874
Organismal Systems	Immune system	hsa04672	Intestinal immune network for IgA production	9/75	49/8661	2.60238428834738e-10	7.02643757853792e-09	4.10902782370639e-09	CD80/CD86/HLA-DPA1/HLA-DQA1/HLA-DQB1/HLA-DRB1/IL5/TNFRSF17/TNFSF13B	9	G3	-9.584628572
Human Diseases	Endocrine and metabolic disease	hsa04940	Type I diabetes mellitus	9/75	43/8661	7.44504356381109e-11	2.51270220278624e-09	1.46941649285745e-09	CD80/CD86/GZMB/HLA-DPA1/HLA-DQA1/HLA-DQB1/HLA-DRB1/IFNG/PRF1	9	G3	-10.12813276
Human Diseases	Immune disease	hsa05332	Graft-versus-host disease	9/75	42/8661	5.92751907621051e-11	2.51270220278624e-09	1.46941649285745e-09	CD80/CD86/GZMB/HLA-DPA1/HLA-DQA1/HLA-DQB1/HLA-DRB1/IFNG/PRF1	9	G3	-10.22712704
Human Diseases	Infectious disease: bacterial	hsa05152	Tuberculosis	15/75	180/8661	2.49712956202183e-11	1.68556245436474e-09	9.85709037640197e-10	C3/CARD9/CD209/CTSS/FCGR2B/HLA-DPA1/HLA-DQA1/HLA-DQB1/HLA-DRB1/IFNG/IRAK2/ITGAM/MRC1/NFKB1/NOD2	15	G3	-10.60255892
Human Diseases	Immune disease	hsa05330	Allograft rejection	10/75	38/8661	4.96677970401536e-13	6.70515260042073e-11	3.92114187159107e-11	CD80/CD86/GZMB/HLA-DPA1/HLA-DQA1/HLA-DQB1/HLA-DRB1/IFNG/IL5/PRF1	10	G3	-12.3039251
