## Supplementary material for "Cellular and molecular changes in the human osteoarthritic and aging hip pulvinar": Table S4

ID	Description	GeneRatio	BgRatio	pvalue	p.adjust	qvalue	geneID	Count	Group	(+/-) Log10 P-value
WP5095	Overview of proinflammatory and profibrotic mediators	9/21	129/8433	8.71722261941879e-12	1.44705895482352e-09	8.16666119082392e-10	CCL18/CCL3/CCL5/IL10/IL6/CXCL8/LIF/PPBP/SPP1	9	G4	11.05962186
WP5039	SARS CoV 2 innate immunity evasion and cell specific immune response	45494	66/8433	1.38418539923545e-10	1.14887388136542e-08	6.48381581747133e-09	CCL3/CCL5/IL10/IL6/CXCL8/IRF3/PPBP	7	G4	9.858805736
WP4891	COVID 19 adverse outcome pathway	45403	15/8433	3.81130129123808e-08	2.10892004781841e-06	1.19019584182523e-06	CCL3/IL10/IL6/CXCL8	4	G4	7.418926718
WP75	Toll like receptor signaling pathway	45464	103/8433	1.34112128581909e-07	5.56565333614923e-06	3.14104722204998e-06	CCL3/CCL5/IL6/CXCL8/IRF3/SPP1	6	G4	6.872531944
WP3624	Lung fibrosis	45433	64/8433	3.98020952280375e-07	1.32142956157085e-05	7.45765573746388e-06	CCL3/CCL5/IL6/CXCL8/SPP1	5	G4	6.400094066
WP5285	Immune infiltration in pancreatic cancer	45403	39/8433	2.20922059639202e-06	6.11217698335126e-05	3.44948479085772e-05	CCL5/IL10/IL6/CXCL8	4	G4	5.655760917
WP5198	Inflammatory bowel disease signaling	45403	43/8433	3.29336548288728e-06	7.80998100227554e-05	4.40766207484162e-05	GATA3/IL10/IL6/STAT6	4	G4	5.482360071
WP5347	IL 26 signaling pathways	45403	48/8433	5.15082627448274e-06	0.00010688	6.031888663539e-05	IL10/IL6/CXCL8/TNFSF11	4	G4	5.288123098
WP5174	Ulcerative colitis signaling	45372	18/8433	1.0603798464915e-05	0.000181326	0.000102333	GATA3/IL10/STAT6	3	G4	4.974538535
WP5115	Network map of SARS CoV 2 signaling pathway	45464	218/8433	1.09232307197879e-05	0.000181326	0.000102333	CCL3/CCL5/IL10/IL6/CXCL8/IRF3	6	G4	4.961648893
WP4329	miRNA role in immune response in sepsis	45403	64/8433	1.63897077689506e-05	0.000247336	0.000139587	CCL3/IL10/IL6/CXCL8	4	G4	4.78542879
WP5218	Extrafollicular and follicular B cell activation by SARS CoV 2	45403	76/8433	3.24583486533885e-05	0.000449007	0.000253403	ICOS/IL10/IL6/XBP1	4	G4	4.488673579
WP706	Sudden infant death syndrome SIDS susceptibility pathways	45433	160/8433	3.67545336907669e-05	0.000469327	0.000264871	GATA3/IL10/IL6/CXCL8/POU2F2	5	G4	4.434689083
WP3851	TLR4 signaling and tolerance	45372	28/8433	4.18944469008559e-05	0.000496748	0.000280346	IL6/CXCL8/IRF3	3	G4	4.377843539
WP5113	Antiviral and anti inflammatory effects of Nrf2 on SARS CoV 2 pathway	45372	32/8433	6.30247330869627e-05	0.000697474	0.000393628	IL6/CXCL8/IRF3	3	G4	4.200488985
WP5088	Prostaglandin signaling	45372	33/8433	6.92162262310651e-05	0.000718118	0.000405279	CCL3/IL6/CXCL8	3	G4	4.159792083
WP5078	T cell modulation in pancreatic cancer	45372	46/8433	0.000188608	0.001841706	0.00103939	ICOS/IL10/IL6	3	G4	3.724438938
WP236	Adipogenesis	45403	131/8433	0.000271161	0.002500708	0.001411306	GATA3/IL6/LIF/STAT6	4	G4	3.566772584
WP5083	Neuroinflammation and glutamatergic signaling	45403	140/8433	0.000349639	0.003054742	0.001723982	IL10/IL6/LIF/STAT6	4	G4	3.456379996
WP4495	IL 10 anti inflammatory signaling pathway	45343	12/8433	0.00038402	0.003187365	0.00179883	IL10/IL6	2	G4	3.415646258
WP4666	Hepatitis B infection	45403	151/8433	0.000466282	0.003685844	0.002080153	IL6/CXCL8/IRF3/STAT6	4	G4	3.331351788
WP5130	Th17 cell differentiation pathway	45372	70/8433	0.000654488	0.00493841	0.002787054	GATA3/IL6/STAT6	3	G4	3.184098282
WP12	Osteoclast signaling	45343	16/8433	0.000694036	0.005009131	0.002826967	SPP1/TNFSF11	2	G4	3.158617832
WP4655	Cytosolic DNA sensing pathway	45372	74/8433	0.000770107	0.005014441	0.002829963	CCL5/IL6/IRF3	3	G4	3.113448673
WP5356	Affected pathways in Duchenne muscular dystrophy	45372	74/8433	0.000770107	0.005014441	0.002829963	IL10/IL6/SPP1	3	G4	3.113448673
WP4493	Cells and molecules involved in local acute inflammatory response	45343	17/8433	0.000785394	0.005014441	0.002829963	IL6/CXCL8	2	G4	3.104912226
WP3287	Overview of nanoparticle effects	45343	19/8433	0.000984557	0.005837019	0.003294196	IL6/CXCL8	2	G4	3.00675894
WP4478	LTF danger signal response pathway	45343	19/8433	0.000984557	0.005837019	0.003294196	IL6/CXCL8	2	G4	3.00675894
WP5146	Lung pathology of COVID 19	45343	20/8433	0.001092312	0.006252544	0.003528703	IL6/IRF3	2	G4	2.961653308
WP4300	Extracellular vesicles in the crosstalk of cardiac cells	45343	21/8433	0.001205482	0.00645516	0.003643051	IL6/SPP1	2	G4	2.918839407
WP4884	Pathogenesis of SARS CoV 2 mediated by nsp9 nsp10 complex	45343	21/8433	0.001205482	0.00645516	0.003643051	IL6/CXCL8	2	G4	2.918839407
WP5094	Orexin receptor pathway	45372	88/8433	0.001274768	0.006612859	0.003732051	IL10/IL6/CXCL8	3	G4	2.894568835
WP262	Ebstein Barr virus LMP1 signaling	45343	23/8433	0.001447966	0.007069482	0.003989752	CCL5/CXCL8	2	G4	2.839241567
WP5272	LDL influence on CD14 and TLR4	45343	23/8433	0.001447966	0.007069482	0.003989752	IL10/IL6	2	G4	2.839241567
WP530	Cytokines and inflammatory response	45343	26/8433	0.001851683	0.008742929	0.004934183	IL10/IL6	2	G4	2.732433308
WP5287	17q12 copy number variation syndrome	45372	101/8433	0.001896057	0.008742929	0.004934183	CCL18/CCL3/CCL5	3	G4	2.722148643
WP5092	Interactions of natural killer cells in pancreatic cancer	45343	28/8433	0.0021472	0.009633382	0.005436721	CCL3/CCL5	2	G4	2.668127591
WP3893	Development and heterogeneity of the ILC family	45343	32/8433	0.002800642	0.011920683	0.006727589	GATA3/IL6	2	G4	2.552742355
WP4149	White fat cell differentiation	45343	32/8433	0.002800642	0.011920683	0.006727589	GATA3/IRF3	2	G4	2.552742355
WP4481	Resistin as a regulator of inflammation	45343	33/8433	0.002976863	0.012353983	0.006972127	IL6/CXCL8	2	G4	2.526241102
WP3617	Photodynamic therapy induced NF kB survival signaling	45343	35/8433	0.003344569	0.013541426	0.007642276	IL6/CXCL8	2	G4	2.475659842
WP4136	Fibrin complement receptor 3 signaling pathway	45343	43/8433	0.005015411	0.019822814	0.011187257	IL6/IRF3	2	G4	2.299693493
WP4559	Interactions between immune cells and microRNAs in tumor microenvironment	45343	47/8433	0.005968207	0.023016089	0.012989422	CCL5/STAT6	2	G4	2.224156139
WP2848	Pluripotent stem cell differentiation pathway	45343	48/8433	0.00621838	0.023016089	0.012989422	IL6/TNFSF11	2	G4	2.20632271
WP4396	Nonalcoholic fatty liver disease	45372	154/8433	0.006239301	0.023016089	0.012989422	IL6/CXCL8/XBP1	3	G4	2.204864046
WP1533	Vitamin B12 metabolism	45343	51/8433	0.006997274	0.025251031	0.01425074	CCL5/IL6	2	G4	2.155071144
WP3929	Chemokine signaling pathway	45372	166/8433	0.007676915	0.02711421	0.015302249	CCL3/CCL5/PPBP	3	G4	2.114813278
WP560	TGF beta receptor signaling	45343	55/8433	0.008101151	0.02801648	0.015811457	LIF/SPP1	2	G4	2.091453275
WP3646	Hepatitis C and hepatocellular carcinoma	45343	56/8433	0.00838864	0.028418658	0.016038431	IL6/CXCL8	2	G4	2.076308435
WP4816	TGF beta receptor signaling in skeletal dysplasias	45343	59/8433	0.009278398	0.03080428	0.017384787	LIF/SPP1	2	G4	2.032527015
WP3865	Novel intracellular components of RIG I like receptor pathway	45343	60/8433	0.009584006	0.031195001	0.017605295	CXCL8/IRF3	2	G4	2.01845291
WP3863	T cell antigen receptor TCR pathway during Staphylococcus aureus infection	45343	62/8433	0.010208625	0.032589073	0.018392057	ICOS/IL10	2	G4	1.991032742
WP5222	2q13 copy number variation syndrome	45343	63/8433	0.010527592	0.032973211	0.018608851	GATA3/IL6	2	G4	1.977670971
WP5158	Urotensin II mediated signaling pathway	45343	69/8433	0.012533218	0.038528041	0.02174379	IL6/IRF3	2	G4	1.901937401
WP4341	Non genomic actions of 1 25 dihydroxyvitamin D3	45343	75/8433	0.014692913	0.043553992	0.024580249	IL6/CXCL8	2	G4	1.832892096
WP5055	Burn wound healing	45343	75/8433	0.014692913	0.043553992	0.024580249	IL6/CXCL8	2	G4	1.832892096
WP5205	Clock controlled autophagy in bone metabolism	45343	80/8433	0.016607052	0.048364397	0.027295062	IL6/TNFSF11	2	G4	1.779707458
WP5353	Macrophage stimulating protein MSP signaling network map	45343	82/8433	0.017401194	0.049803417	0.028107192	IL10/CXCL8	2	G4	1.759420952
WP2328	Allograft rejection	14/67	90/8433	5.40682768779591e-15	1.50309809720726e-12	9.90303176501567e-13	C1QB/C3/CD80/CD86/CXCL11/GZMB/HLA-DPA1/HLA-DQA1/HLA-DQB1/HLA-DRB1/IFNG/IL21/IL5/PRF1	14	G3	-14.26705747
WP5146	Lung pathology of COVID 19	7/67	20/8433	1.03539541524274e-10	1.43919962718741e-08	9.48204222380198e-09	CCL2/CXCL10/CXCL11/NFKB1/TLR3/TLR7/TLR8	7	G3	-9.984893762
WP5095	Overview of proinflammatory and profibrotic mediators	12/67	129/8433	2.87697716436074e-10	2.1941721023912e-08	1.44561130562691e-08	CCL2/CCL8/CXCL10/CXCL11/IFNG/IL20/IL21/IL26/IL5/IL7/NFKB1/TNFSF13B	12	G3	-9.541063585
WP5218	Extrafollicular and follicular B cell activation by SARS CoV 2	10/67	76/8433	3.15708216171395e-10	2.1941721023912e-08	1.44561130562691e-08	C3/CD80/GPR183/IFIT2/IFITM1/IFNG/IL21/STAT5A/TLR7/TNFSF13B	10	G3	-9.500714116
WP5284	Cell interactions of the pancreatic cancer microenvironment	7/67	26/8433	8.46249714100306e-10	4.7051484103977e-08	3.09994632112533e-08	CCL2/CCR2/CCR5/CD80/CD86/CXCL10/HLA-DRB1	7	G3	-9.072501465
WP4559	Interactions between immune cells and microRNAs in tumor microenvironment	8/67	47/8433	2.54246595819432e-09	1.1780092272967e-07	7.76121187238267e-08	CCL2/CD80/CD86/CXCL10/NFKB1/SOCS1/TLR7/TLR8	8	G3	-8.594744853
WP5115	Network map of SARS CoV 2 signaling pathway	13/67	218/8433	1.19129666339006e-08	4.73114960603479e-07	3.11707698390782e-07	BST2/CCL2/CCL8/CCR5/CFP/CXCL10/HLA-DRB1/IFITM1/IFNG/IL1R2/IL21/IL5/IL7	13	G3	-7.923980075
WP5039	SARS CoV 2 innate immunity evasion and cell specific immune response	8/67	66/8433	4.12368276893334e-08	1.43297976220433e-06	9.44106318150527e-07	CCL2/CXCL10/CXCL11/HAVCR2/IFIT2/IFITM1/NFKB1/TLR7	8	G3	-7.384714752
WP5088	Prostaglandin signaling	6/67	33/8433	1.8738748441563e-07	5.78819118528279e-06	3.8134996828444e-06	CASP1/CCL2/CCR2/CXCL10/IFNG/NFKB1	6	G3	-6.727259419
WP4298	Acute viral myocarditis	8/67	86/8433	3.36158686596572e-07	9.34521148738469e-06	6.157011733453e-06	CASP1/CCR5/CD80/IFNG/ITGAL/NOD2/SOCS1/TLR3	8	G3	-6.473455662
WP4217	Ebola virus infection in host	9/67	129/8433	7.00865968046499e-07	1.70825990693592e-05	1.12547225977603e-05	BST2/CD209/CLEC6A/HAVCR2/HLA-DPA1/HLA-DQA1/HLA-DQB1/HLA-DRB1/NFKB1	9	G3	-6.154365028
WP5187	mRNA vaccine activation of dendritic cell and induction of IFN 1	4/67	10/8433	7.3737837709464e-07	1.70825990693592e-05	1.12547225977603e-05	MR1/TLR3/TLR7/TLR8	4	G3	-6.132309602
WP4136	Fibrin complement receptor 3 signaling pathway	6/67	43/8433	9.69265398799408e-07	2.07273677589412e-05	1.36560469142589e-05	CCL2/CXCL10/IRAK2/ITGAM/NFKB1/TLR3	6	G3	-6.013557291
WP75	Toll like receptor signaling pathway	8/67	103/8433	1.35431494436679e-06	2.68928253238548e-05	1.77181052872046e-05	CD80/CD86/CXCL10/CXCL11/NFKB1/TLR3/TLR7/TLR8	8	G3	-5.868280329
WP5092	Interactions of natural killer cells in pancreatic cancer	5/67	28/8433	2.32140596672866e-06	4.28446476146368e-05	2.82278253879092e-05	CCL2/GZMB/IFNG/PRF1/TIGIT	5	G3	-5.634248904
WP4484	Control of immune tolerance by vasoactive intestinal peptide	4/67	13/8433	2.46587899940356e-06	4.28446476146368e-05	2.82278253879092e-05	CD80/CD86/IFNG/IL5	4	G3	-5.608028238
WP5063	FOXP3 in COVID 19	4/67	15/8433	4.65154053848881e-06	7.60663688058759e-05	5.01156689595699e-05	CD80/CD86/STAT5A/STAT5B	4	G3	-5.33240319
WP5358	JAK STAT signaling in the regulation of beta cells	5/67	34/8433	6.33489049140379e-06	9.78388642561253e-05	6.44602892107754e-05	CISH/IFNG/SOCS1/STAT5A/STAT5B	5	G3	-5.198260888
WP4462	Platelet mediated interactions with vascular and circulating cells	4/67	17/8433	8.01384959353404e-06	0.000117255	7.72526221204944e-05	CCL2/SELE/SELPLG/TLR7	4	G3	-5.096158813
WP5174	Ulcerative colitis signaling	4/67	18/8433	1.02420362203355e-05	0.000142364	9.37954895967565e-05	IFNG/IL5/NFKB1/NOD2	4	G3	-4.989613693
WP5293	Acute myeloid leukemia	6/67	69/8433	1.62156700472113e-05	0.000214665	0.00014143	ITGAM/KIT/NFKB1/STAT5A/STAT5B/ZBTB16	6	G3	-4.790065101
WP5198	Inflammatory bowel disease signaling	5/67	43/8433	2.07380311513745e-05	0.000262053	0.000172652	IFNG/IL21/IL5/NFKB1/NOD2	5	G3	-4.683232477
WP4585	Cancer immunotherapy by PD 1 blockade	4/67	23/8433	2.87649018597505e-05	0.000335837	0.000221264	CD3D/HLA-DRB1/IFNG/NFKB1	4	G3	-4.541137103
WP5078	T cell modulation in pancreatic cancer	5/67	46/8433	2.89931580863348e-05	0.000335837	0.000221264	ARG1/CD80/CD86/HAVCR2/TIGIT	5	G3	-4.537704476
WP2865	IL1 and megakaryocytes in obesity	4/67	25/8433	4.06042553095946e-05	0.000451519	0.00029748	CCL2/FCER1A/IFNG/NFKB1	4	G3	-4.39142845
WP2431	Spinal cord injury	7/67	120/8433	4.25275171466685e-05	0.000454717	0.000299587	ARG1/C1QB/CCL2/CCR2/CXCL10/IFNG/TNFSF13B	7	G3	-4.371329972
WP530	Cytokines and inflammatory response	4/67	26/8433	4.7700858180937e-05	0.000473601	0.000312028	HLA-DRB1/IFNG/IL5/IL7	4	G3	-4.321473808
WP581	EPO receptor signaling	4/67	26/8433	4.7700858180937e-05	0.000473601	0.000312028	CISH/SOCS1/STAT5A/STAT5B	4	G3	-4.321473808
WP5098	T cell activation SARS CoV 2	6/67	88/8433	6.51493326506419e-05	0.000624535	0.000411469	CD3D/CD80/CD86/HLA-DRB1/IFNG/NFKB1	6	G3	-4.186090029
WP4494	Selective expression of chemokine receptors during T cell polarization	4/67	30/8433	8.53758277330767e-05	0.000765628	0.000504428	CCR2/CCR5/IFNG/IL5	4	G3	-4.068665073
WP453	Inflammatory response pathway	4/67	30/8433	8.53758277330767e-05	0.000765628	0.000504428	CD80/CD86/IFNG/IL5	4	G3	-4.068665073
WP4630	Measles virus infection	7/67	136/8433	9.44097554585346e-05	0.000820185	0.000540372	CD209/CD3D/FCGR2B/NFKB1/STAT5A/STAT5B/TLR7	7	G3	-4.024983127
WP3858	Toll like receptor signaling related to MyD88	4/67	31/8433	9.74403752536165e-05	0.000820861	0.000540817	NFKB1/TLR3/TLR7/TLR8	4	G3	-4.011261052
WP3893	Development and heterogeneity of the ILC family	4/67	32/8433	0.000110697	0.000905114	0.000596327	IFNG/IL5/IL7/ZBTB16	4	G3	-3.955862588
WP4582	Cancer immunotherapy by CTLA4 blockade	3/67	14/8433	0.000163909	0.001301904	0.000857748	CD80/CD86/HLA-DRB1	3	G3	-3.785397879
WP619	Type II interferon signaling	4/67	37/8433	0.000197332	0.001523839	0.001003968	CXCL10/IFIT2/IFNG/SOCS1	4	G3	-3.7048033
WP4891	COVID 19 adverse outcome pathway	3/67	15/8433	0.000203723	0.001530676	0.001008473	CCL2/CXCL10/IL7	3	G3	-3.690959843
WP5130	Th17 cell differentiation pathway	5/67	70/8433	0.000221011	0.001616871	0.001065261	CD3D/IFNG/IL21/NFKB1/STAT5A	5	G3	-3.655585903
WP2037	Prolactin signaling pathway	5/67	74/8433	0.000287052	0.002046166	0.001348099	CISH/NFKB1/SOCS1/STAT5A/STAT5B	5	G3	-3.542039314
WP4493	Cells and molecules involved in local acute inflammatory response	3/67	17/8433	0.00030102	0.002072669	0.00136556	C3/ITGAL/SELPLG	3	G3	-3.521404084
WP4341	Non genomic actions of 1 25 dihydroxyvitamin D3	5/67	75/8433	0.000305681	0.002072669	0.00136556	CCL2/IFNG/NFKB1/NOD2/TLR8	5	G3	-3.514730977
WP3877	MYD88 distinct input output pathway	3/67	18/8433	0.000359176	0.002322115	0.001529905	NFKB1/TLR7/TLR8	3	G3	-3.444692615
WP5033	Genes associated with the development of rheumatoid arthritis	3/67	18/8433	0.000359176	0.002322115	0.001529905	HLA-DRB1/PTPN22/TRAF1	3	G3	-3.444692615
WP205	IL 7 signaling pathway	3/67	20/8433	0.000496118	0.003134562	0.002065179	IL7/STAT5A/STAT5B	3	G3	-3.304415266
WP395	IL 4 signaling pathway	4/67	50/8433	0.0006368	0.003873094	0.002551754	NFKB1/SOCS1/STAT5A/STAT5B	4	G3	-3.195996744
WP254	Apoptosis	5/67	88/8433	0.000640872	0.003873094	0.002551754	CASP1/GZMB/NFKB1/PRF1/TRAF1	5	G3	-3.19322893
WP545	Complement activation	3/67	23/8433	0.000757701	0.004481722	0.002952744	C1QB/C3/CFP	3	G3	-3.120502018
WP304	Kit receptor signaling pathway	4/67	53/8433	0.000795359	0.004606456	0.003034924	KIT/SOCS1/STAT5A/STAT5B	4	G3	-3.099436645
WP3863	T cell antigen receptor TCR pathway during Staphylococcus aureus infection	4/67	62/8433	0.001436253	0.008148538	0.005368594	CD3D/IFNG/IL5/NFKB1	4	G3	-2.84276903
WP5090	Complement system in neuronal development and plasticity	5/67	107/8433	0.001548802	0.008611336	0.005673504	C1QB/C3/CFP/IFNG/ITGAM	5	G3	-2.810004239
WP4329	miRNA role in immune response in sepsis	4/67	64/8433	0.001616551	0.008811786	0.005805569	GZMB/NFKB1/TLR7/TLR8	4	G3	-2.791410654
WP4950	16p11 2 distal deletion syndrome	3/67	33/8433	0.002205638	0.011569195	0.007622264	C3/IFITM1/TRAF1	3	G3	-2.656465776
WP5038	Mitochondrial immune response to SARS CoV 2	3/67	33/8433	0.002205638	0.011569195	0.007622264	NFKB1/TLR3/TLR7	3	G3	-2.656465776
WP49	IL 2 signaling pathway	3/67	37/8433	0.003070819	0.015809033	0.010415645	CISH/STAT5A/STAT5B	3	G3	-2.512745726
WP5336	Induction of autophagy and toll like receptor signaling pathways by graphene oxide	2/67	11/8433	0.003265672	0.016506487	0.010875156	IFNG/NFKB1	2	G3	-2.48602744
WP5285	Immune infiltration in pancreatic cancer	3/67	39/8433	0.003571274	0.017728827	0.011680484	CCL2/IFNG/IL5	3	G3	-2.447176773
WP2203	Thymic stromal lymphopoietin TSLP signaling pathway	3/67	40/8433	0.00383909	0.018401156	0.012123442	NFKB1/STAT5A/STAT5B	3	G3	-2.415771702
WP3941	Oxidative damage response	3/67	40/8433	0.00383909	0.018401156	0.012123442	C1QB/NFKB1/TRAF1	3	G3	-2.415771702
WP1433	Nucleotide binding oligomerization domain NOD pathway	3/67	41/8433	0.004118851	0.01940747	0.012786444	CARD9/CASP1/NOD2	3	G3	-2.385223867
WP2806	Complement system	4/67	95/8433	0.006741415	0.031235224	0.020579057	C3/CFP/SELE/SELPLG	4	G3	-2.171248927
WP286	IL 3 signaling pathway	3/67	50/8433	0.007198437	0.032805992	0.021613944	CD86/STAT5A/STAT5B	3	G3	-2.142761785
WP1533	Vitamin B12 metabolism	3/67	51/8433	0.007605408	0.03410167	0.02246759	CCL2/IFNG/NFKB1	3	G3	-2.118877454
WP22	IL 9 signaling pathway	2/67	17/8433	0.007830838	0.034555125	0.022766345	STAT5A/STAT5B	2	G3	-2.106191776
WP4478	LTF danger signal response pathway	2/67	19/8433	0.009746053	0.042334419	0.027891666	LTF/NFKB1	2	G3	-2.011171218
WP3929	Chemokine signaling pathway	5/67	166/8433	0.010064517	0.043045163	0.028359933	CCR2/CXCL10/CXCL11/NFKB1/STAT5B	5	G3	-1.997207081
WP2849	Hematopoietic stem cell differentiation	3/67	58/8433	0.010833958	0.045633943	0.030065528	IKZF1/IL5/STAT5A	3	G3	-1.965212866
WP3865	Novel intracellular components of RIG I like receptor pathway	3/67	60/8433	0.011880968	0.049297153	0.032479003	CXCL10/IFNG/NFKB1	3	G3	-1.925148156
