## Supplementary material for "Cellular and molecular changes in the human osteoarthritic and aging hip pulvinar": Table S5

category	subcategory	ID	Description	GeneRatio	BgRatio	pvalue	p.adjust	qvalue	geneID	Count	Group	(+/-) Log10 P-value
Environmental Information Processing	Signaling molecules and interaction	hsa04060	Cytokine-cytokine receptor interaction	20/44	297/8661	2.24717546896218e-18	2.02245792206596e-16	1.01714258068814e-16	CCL11/CCL18/CCL24/CXCL11/IFNA2/IFNB1/IFNG/IL10/IL12B/IL13/IL17F/IL1RN/IL20/IL21/IL22/IL23A/IL26/IL5/TNFRSF17/XCL1	20	G2	17.64836301
Human Diseases	Immune disease	hsa05321	Inflammatory bowel disease	12/44	65/8661	1.91896649153696e-16	8.63534921191631e-15	4.34292416505732e-15	GATA3/HLA-DQB1/HLA-DRB1/IFNG/IL10/IL12B/IL13/IL17F/IL21/IL22/IL23A/IL5	12	G2	15.71693261
Organismal Systems	Immune system	hsa04672	Intestinal immune network for IgA production	9/44	49/8661	1.67228644122611e-12	5.01685932367834e-11	2.52309884114817e-11	CD28/CD80/HLA-DQB1/HLA-DRB1/ICOS/IL10/IL5/PIGR/TNFRSF17	9	G2	11.77668933
Human Diseases	Immune disease	hsa05330	Allograft rejection	8/44	38/8661	9.90723051618196e-12	2.22912686614094e-10	1.12108134788375e-10	CD28/CD80/HLA-DQB1/HLA-DRB1/IFNG/IL10/IL12B/IL5	8	G2	11.00404773
Environmental Information Processing	Signal transduction	hsa04630	JAK-STAT signaling pathway	12/44	166/8661	2.04524989697616e-11	3.68144981455709e-10	1.85148938042052e-10	IFNA2/IFNB1/IFNG/IL10/IL12B/IL13/IL20/IL21/IL22/IL23A/IL26/IL5	12	G2	10.68925362
Human Diseases	Immune disease	hsa05320	Autoimmune thyroid disease	7/44	53/8661	6.86934059136199e-09	1.0304010887043e-07	5.18213413032572e-08	CD28/CD80/HLA-DQB1/HLA-DRB1/IFNA2/IL10/IL5	7	G2	8.16308495
Human Diseases	Immune disease	hsa05310	Asthma	6/44	31/8661	8.08200613311227e-09	1.03911507425729e-07	5.22595885298989e-08	CCL11/HLA-DQB1/HLA-DRB1/IL10/IL13/IL5	6	G2	8.092480824
Organismal Systems	Immune system	hsa04659	Th17 cell differentiation	8/44	108/8661	5.49720565238759e-08	5.52411277195084e-07	2.77820876250159e-07	GATA3/HLA-DQB1/HLA-DRB1/IFNG/IL17F/IL21/IL22/IL23A	8	G2	7.259858016
Human Diseases	Immune disease	hsa05332	Graft-versus-host disease	6/44	42/8661	5.52411277195084e-08	5.52411277195084e-07	2.77820876250159e-07	CD28/CD80/HLA-DQB1/HLA-DRB1/IFNG/KLRC1	6	G2	7.257737464
Human Diseases	Endocrine and metabolic disease	hsa04940	Type I diabetes mellitus	6/44	43/8661	6.39573647861826e-08	5.75616283075643e-07	2.89491230084827e-07	CD28/CD80/HLA-DQB1/HLA-DRB1/IFNG/IL12B	6	G2	7.194109439
Human Diseases	Infectious disease: bacterial	hsa05152	Tuberculosis	9/44	180/8661	2.24425678942486e-07	1.83621010043852e-06	9.23474085600661e-07	CR1/HLA-DQB1/HLA-DRB1/IFNA2/IFNB1/IFNG/IL10/IL12B/IL23A	9	G2	6.648927452
Organismal Systems	Immune system	hsa04658	Th1 and Th2 cell differentiation	7/44	92/8661	3.37185520284369e-07	2.52889140213277e-06	1.27184012037087e-06	GATA3/HLA-DQB1/HLA-DRB1/IFNG/IL12B/IL13/IL5	7	G2	6.472131084
Environmental Information Processing	Signaling molecules and interaction	hsa04061	Viral protein interaction with cytokine and cytokine receptor	7/44	100/8661	5.97851511050383e-07	4.13897199957957e-06	2.0815882570985e-06	CCL11/CCL18/CCL24/CXCL11/IL10/IL20/XCL1	7	G2	6.223406669
Human Diseases	Infectious disease: parasitic	hsa05140	Leishmaniasis	6/44	77/8661	2.18775780988281e-06	1.40641573492467e-05	7.07320194172639e-06	CR1/HLA-DQB1/HLA-DRB1/IFNG/IL10/IL12B	6	G2	5.660000757
Human Diseases	Immune disease	hsa05322	Systemic lupus erythematosus	7/44	137/8661	4.9973140432835e-06	2.9983884259701e-05	1.50796143060485e-05	C7/CD28/CD80/HLA-DQB1/HLA-DRB1/IFNG/IL10	7	G2	5.301263358
Human Diseases	Immune disease	hsa05323	Rheumatoid arthritis	6/44	93/8661	6.62117098417032e-06	3.72440867859581e-05	1.87309442315345e-05	CD28/CD80/HLA-DQB1/HLA-DRB1/IFNG/IL23A	6	G2	5.179065197
Organismal Systems	Immune system	hsa04657	IL-17 signaling pathway	6/44	94/8661	7.04595424359996e-06	3.73021107014116e-05	1.87601258498327e-05	CCL11/DEFB4A/IFNG/IL13/IL17F/IL5	6	G2	5.152060181
Environmental Information Processing	Signaling molecules and interaction	hsa04514	Cell adhesion molecules	7/44	157/8661	1.22742838547053e-05	6.13714192735265e-05	3.08651582311303e-05	CD274/CD28/CD80/HLA-DQB1/HLA-DRB1/ICOS/TIGIT	7	G2	4.911003837
Organismal Systems	Immune system	hsa04620	Toll-like receptor signaling pathway	6/44	108/8661	1.57063638591562e-05	7.43985656486347e-05	3.74168224899566e-05	CD80/CXCL11/IFNA2/IFNB1/IL12B/SPP1	6	G2	4.803924346
Human Diseases	Infectious disease: parasitic	hsa05145	Toxoplasmosis	6/44	111/8661	1.83753789938017e-05	8.26892054721078e-05	4.15863840386039e-05	HLA-DQB1/HLA-DRB1/IFNG/IL10/IL12B/IRGM	6	G2	4.735763695
Organismal Systems	Immune system	hsa04612	Antigen processing and presentation	5/44	78/8661	4.29513993585062e-05	0.000184077	9.2576950998284e-05	HLA-DQB1/HLA-DRB1/IFNG/KLRC1/KLRC2	5	G2	4.367022682
Human Diseases	Infectious disease: bacterial	hsa05150	Staphylococcus aureus infection	5/44	96/8661	0.000116227	0.000475472	0.000239126	DEFB103A/DEFB4A/HLA-DQB1/HLA-DRB1/IL10	5	G2	3.934694659
Organismal Systems	Immune system	hsa04640	Hematopoietic cell lineage	5/44	99/8661	0.000134476	0.000526211	0.000264644	CD1A/CR1/HLA-DQB1/HLA-DRB1/IL5	5	G2	3.871354883
Human Diseases	Infectious disease: parasitic	hsa05146	Amoebiasis	5/44	102/8661	0.000154848	0.00058068	0.000292038	ARG1/CD1A/IFNG/IL10/IL12B	5	G2	3.81009421
Human Diseases	Infectious disease: viral	hsa05164	Influenza A	6/44	171/8661	0.000205578	0.00074008	0.000372204	HLA-DQB1/HLA-DRB1/IFNA2/IFNB1/IFNG/IL12B	6	G2	3.687024004
Organismal Systems	Immune system	hsa04660	T cell receptor signaling pathway	5/44	121/8661	0.000344124	0.001172828	0.000589843	CD28/ICOS/IFNG/IL10/IL5	5	G2	3.463285506
Human Diseases	Cardiovascular disease	hsa05416	Viral myocarditis	4/44	67/8661	0.000351848	0.001172828	0.000589843	CD28/CD80/HLA-DQB1/HLA-DRB1	4	G2	3.453644387
Organismal Systems	Immune system	hsa04650	Natural killer cell mediated cytotoxicity	5/44	132/8661	0.00051379	0.001651469	0.000830563	IFNA2/IFNB1/IFNG/KLRC1/KLRC2	5	G2	3.289214061
Human Diseases	Infectious disease: parasitic	hsa05143	African trypanosomiasis	3/44	37/8661	0.000842616	0.002615016	0.001315154	IFNG/IL10/IL12B	3	G2	3.074370169
Human Diseases	Immune disease	hsa05340	Primary immunodeficiency	3/44	38/8661	0.000911608	0.002734824	0.001375408	ICOS/RAG1/RAG2	3	G2	3.040191922
Human Diseases	Infectious disease: parasitic	hsa05142	Chagas disease	4/44	102/8661	0.001714772	0.004978371	0.002503742	IFNB1/IFNG/IL10/IL12B	4	G2	2.765793575
Organismal Systems	Immune system	hsa04625	C-type lectin receptor signaling pathway	4/44	104/8661	0.001841818	0.005180112	0.002605202	CLEC6A/IL10/IL12B/IL23A	4	G2	2.734753404
Human Diseases	Infectious disease: parasitic	hsa05144	Malaria	3/44	50/8661	0.002030013	0.005536398	0.002784387	CR1/IFNG/IL10	3	G2	2.692501249
Organismal Systems	Immune system	hsa04621	NOD-like receptor signaling pathway	5/44	186/8661	0.002383707	0.006309814	0.003173357	DEFB103A/DEFB4A/IFNA2/IFNB1/IRGM	5	G2	2.622747062
Organismal Systems	Immune system	hsa04062	Chemokine signaling pathway	5/44	192/8661	0.002736341	0.007036306	0.003538727	CCL11/CCL18/CCL24/CXCL11/XCL1	5	G2	2.562829757
Environmental Information Processing	Signal transduction	hsa04068	FoxO signaling pathway	4/44	131/8661	0.004249946	0.010624864	0.005343499	ATM/IL10/RAG1/RAG2	4	G2	2.371616613
Human Diseases	Infectious disease: viral	hsa05162	Measles	4/44	138/8661	0.005113128	0.012437339	0.006255036	CD28/IFNA2/IFNB1/IL12B	4	G2	2.291313315
Organismal Systems	Immune system	hsa04622	RIG-I-like receptor signaling pathway	3/44	71/8661	0.005497078	0.013019395	0.006547766	IFNA2/IFNB1/IL12B	3	G2	2.259868113
Human Diseases	Infectious disease: bacterial	hsa05133	Pertussis	3/44	76/8661	0.00664341	0.015330946	0.0077103	IL10/IL12B/IL23A	3	G2	2.177608961
Human Diseases	Cancer: overview	hsa05235	PD-L1 expression and PD-1 checkpoint pathway in cancer	3/44	89/8661	0.010252683	0.023068537	0.01160172	CD274/CD28/IFNG	3	G2	1.989162461
Human Diseases	Infectious disease: viral	hsa05169	Epstein-Barr virus infection	4/44	202/8661	0.018835685	0.041346627	0.02079421	HLA-DQB1/HLA-DRB1/IFNA2/IFNB1	4	G2	1.72501857
Environmental Information Processing	Signaling molecules and interaction	hsa04061	Viral protein interaction with cytokine and cytokine receptor	27-Jul	100/8661	1.62644050081326e-08	1.91919979095965e-06	1.11282771108276e-06	CCL2/CCL3/CCL4/CCL5/CX3CL1/CX3CR1/TNF	7	G1	-7.78876182
Environmental Information Processing	Signaling molecules and interaction	hsa04060	Cytokine-cytokine receptor interaction	27-Sep	297/8661	1.58087835900414e-07	9.32718231812444e-06	5.40826807027733e-06	CCL2/CCL3/CCL4/CCL5/CX3CL1/CX3CR1/IL1RL1/LIF/TNF	9	G1	-6.801101546
Human Diseases	Infectious disease: viral	hsa05164	Influenza A	27-Jul	171/8661	6.58347662272238e-07	2.30757862340108e-05	1.33802507155281e-05	CCL2/CCL5/HLA-DRA/NFKBIA/NLRP3/TLR7/TNF	7	G1	-6.181544702
Organismal Systems	Immune system	hsa04620	Toll-like receptor signaling pathway	27-Jun	108/8661	7.82230041830875e-07	2.30757862340108e-05	1.33802507155281e-05	CCL3/CCL4/CCL5/NFKBIA/TLR7/TNF	6	G1	-6.106665509
Environmental Information Processing	Signal transduction	hsa04668	TNF signaling pathway	27-Jun	114/8661	1.07658338762615e-06	2.54073679479772e-05	1.47321937254105e-05	CCL2/CCL5/CX3CL1/LIF/NFKBIA/TNF	6	G1	-5.967952326
Organismal Systems	Immune system	hsa04062	Chemokine signaling pathway	27-Jul	192/8661	1.43840915695909e-06	2.82887134201954e-05	1.64029114390071e-05	CCL2/CCL3/CCL4/CCL5/CX3CL1/CX3CR1/NFKBIA	7	G1	-5.842117561
Human Diseases	Infectious disease: viral	hsa05163	Human cytomegalovirus infection	27-Jul	225/8661	4.14715511765761e-06	6.99091862690854e-05	4.05361026537962e-05	CCL2/CCL3/CCL4/CCL5/CX3CL1/NFKBIA/TNF	7	G1	-5.38224972
Human Diseases	Immune disease	hsa05323	Rheumatoid arthritis	27-May	93/8661	8.57982554635849e-06	0.000126552	7.3380086909645e-05	CCL2/CCL3/CCL5/HLA-DRA/TNF	5	G1	-5.066521543
Human Diseases	Infectious disease: parasitic	hsa05142	Chagas disease	27-May	102/8661	1.34896721158237e-05	0.000176865	0.000102553	CCL2/CCL3/CCL5/NFKBIA/TNF	5	G1	-4.869998606
Human Diseases	Infectious disease: parasitic	hsa05144	Malaria	27-Apr	50/8661	1.5642220602521e-05	0.000184578	0.000107026	CCL2/KLRB1/PECAM1/TNF	4	G1	-4.805701594
Human Diseases	Cardiovascular disease	hsa05417	Lipid and atherosclerosis	27-Jun	215/8661	4.17490118685912e-05	0.000447853	0.000259683	CCL2/CCL3/CCL5/NFKBIA/NLRP3/TNF	6	G1	-4.379353799
Human Diseases	Cardiovascular disease	hsa05418	Fluid shear stress and atherosclerosis	27-May	139/8661	6.01858235400729e-05	0.000591827	0.000343165	CCL2/CDH5/PDGFB/PECAM1/TNF	5	G1	-4.220505793
Human Diseases	Immune disease	hsa05310	Asthma	27-Mar	31/8661	0.000114594	0.000980641	0.000568615	FCER1A/HLA-DRA/TNF	3	G1	-3.940838098
Organismal Systems	Immune system	hsa04623	Cytosolic DNA-sensing pathway	27-Apr	83/8661	0.000116347	0.000980641	0.000568615	CCL4/CCL5/NFKBIA/NLRP3	4	G1	-3.934243754
Organismal Systems	Immune system	hsa04657	IL-17 signaling pathway	27-Apr	94/8661	0.000188608	0.001483718	0.000860318	CCL2/NFKBIA/S100A8/TNF	4	G1	-3.724439262
Organismal Systems	Immune system	hsa04621	NOD-like receptor signaling pathway	27-May	186/8661	0.000237966	0.001754997	0.001017617	CCL2/CCL5/NFKBIA/NLRP3/TNF	5	G1	-3.623485572
Organismal Systems	Immune system	hsa04625	C-type lectin receptor signaling pathway	27-Apr	104/8661	0.0002784	0.00193242	0.001120494	EGR2/NFKBIA/NLRP3/TNF	4	G1	-3.555331477
Human Diseases	Infectious disease: viral	hsa05171	Coronavirus disease - COVID-19	27-May	233/8661	0.000671318	0.004400861	0.002551793	CCL2/NFKBIA/NLRP3/TLR7/TNF	5	G1	-3.173071889
Human Diseases	Infectious disease: bacterial	hsa05135	Yersinia infection	27-Apr	137/8661	0.000792626	0.004922623	0.002854331	CCL2/NFKBIA/NLRP3/TNF	4	G1	-3.100931831
Human Diseases	Infectious disease: parasitic	hsa05140	Leishmaniasis	27-Mar	77/8661	0.001695017	0.010000599	0.005798742	HLA-DRA/NFKBIA/TNF	3	G1	-2.770825994
Organismal Systems	Immune system	hsa04658	Th1 and Th2 cell differentiation	27-Mar	92/8661	0.002820842	0.015850443	0.009190712	HLA-DRA/NFKBIA/NOTCH1	3	G1	-2.549621297
Environmental Information Processing	Signal transduction	hsa04064	NF-kappa B signaling pathway	27-Mar	104/8661	0.00399011	0.021401497	0.012409432	CCL4/NFKBIA/TNF	3	G1	-2.399015177
Human Diseases	Infectious disease: viral	hsa05166	Human T-cell leukemia virus 1 infection	27-Apr	222/8661	0.004638946	0.023552371	0.013656594	EGR2/HLA-DRA/NFKBIA/TNF	4	G1	-2.333580639
Human Diseases	Infectious disease: parasitic	hsa05145	Toxoplasmosis	27-Mar	111/8661	0.004790313	0.023552371	0.013656594	HLA-DRA/NFKBIA/TNF	3	G1	-2.319636124
Organismal Systems	Immune system	hsa04670	Leukocyte transendothelial migration	27-Mar	115/8661	0.005288206	0.024960333	0.014472985	CDH5/PECAM1/THY1	3	G1	-2.276691625
Human Diseases	Immune disease	hsa05330	Allograft rejection	27-Feb	38/8661	0.00613998	0.027866062	0.016157841	HLA-DRA/TNF	2	G1	-2.211833063
Human Diseases	Infectious disease: bacterial	hsa05131	Shigellosis	27-Apr	247/8661	0.006759227	0.029540327	0.017128646	CCL5/NFKBIA/NLRP3/TNF	4	G1	-2.170102951
Human Diseases	Immune disease	hsa05332	Graft-versus-host disease	27-Feb	42/8661	0.007462557	0.031449348	0.018235572	HLA-DRA/TNF	2	G1	-2.127112324
Human Diseases	Endocrine and metabolic disease	hsa04940	Type I diabetes mellitus	27-Feb	43/8661	0.007811615	0.031785193	0.018430308	HLA-DRA/TNF	2	G1	-2.107259159
Organismal Systems	Development and regeneration	hsa04380	Osteoclast differentiation	27-Mar	135/8661	0.008240586	0.032412971	0.018794319	LILRA5/NFKBIA/TNF	3	G1	-2.084041911
Human Diseases	Immune disease	hsa05322	Systemic lupus erythematosus	27-Mar	137/8661	0.008579587	0.032657784	0.018936271	CTSG/HLA-DRA/TNF	3	G1	-2.066533597
NA	NA	hsa04148	Efferocytosis	27-Mar	156/8661	0.012212698	0.044428579	0.025761442	CX3CL1/CX3CR1/PECAM1	3	G1	-1.913188389
Environmental Information Processing	Signaling molecules and interaction	hsa04514	Cell adhesion molecules	27-Mar	157/8661	0.012424941	0.044428579	0.025761442	CDH5/HLA-DRA/PECAM1	3	G1	-1.905705649
Human Diseases	Infectious disease: bacterial	hsa05134	Legionellosis	27-Feb	56/8661	0.012995038	0.045100424	0.026151004	NFKBIA/TNF	2	G1	-1.886222462
Human Diseases	Infectious disease: viral	hsa05161	Hepatitis B	27-Mar	162/8661	0.01351821	0.04557568	0.026426576	EGR2/NFKBIA/TNF	3	G1	-1.86908081
