## Supplementary material for "Cellular and molecular changes in the human osteoarthritic and aging hip pulvinar": Table S6

ID	Description	GeneRatio	BgRatio	pvalue	p.adjust	qvalue	geneID	Count	Group	(+/-) Log10 P-value
WP5095	Overview of proinflammatory and profibrotic mediators	20/39	129/8433	5.79710342026908e-27	9.15942340402515e-25	5.79710342026908e-25	CCL11/CCL18/CCL24/CXCL11/IFNA2/IFNB1/IFNG/IL10/IL12B/IL13/IL17F/IL1RN/IL20/IL21/IL22/IL23A/IL26/IL5/SPP1/XCL1	20	G2	26.23678895
WP2328	Allograft rejection	13/39	90/8433	6.16001968519383e-17	4.86641555130313e-15	3.08000984259692e-15	C7/CD28/CD80/CXCL11/HLA-DQB1/HLA-DRB1/IFNG/IL10/IL12B/IL13/IL21/IL22/IL5	13	G2	16.2104179
WP5198	Inflammatory bowel disease signaling	9/39	43/8433	1.8100800559336e-13	9.53308829458361e-12	6.03360018644532e-12	GATA3/IFNG/IL10/IL13/IL17F/IL21/IL22/IL23A/IL5	9	G2	12.74230222
WP3893	Development and heterogeneity of the ILC family	8/39	32/8433	9.46067619156136e-13	3.73696709566674e-11	2.36516904789034e-11	GATA3/IFNG/IL12B/IL13/IL22/IL23A/IL5/ZBTB16	8	G2	12.02407782
WP530	Cytokines and inflammatory response	7/39	26/8433	1.58210463459796e-11	4.99945064532957e-10	3.16420926919593e-10	HLA-DRB1/IFNB1/IFNG/IL10/IL12B/IL13/IL5	7	G2	10.8007648
WP5285	Immune infiltration in pancreatic cancer	7/39	39/8433	3.54247691247754e-10	9.32852253619084e-09	5.90412818746256e-09	IFNG/IL10/IL12B/IL13/IL17F/IL23A/IL5	7	G2	9.450692972
WP5078	T cell modulation in pancreatic cancer	7/39	46/8433	1.20431700927922e-09	2.71831553523024e-08	1.72045287039889e-08	ARG1/CD274/CD28/CD80/ICOS/IL10/TIGIT	7	G2	8.91925918
WP4484	Control of immune tolerance by vasoactive intestinal peptide	5/39	13/8433	2.03190591447868e-09	4.01301418109538e-08	2.53988239309834e-08	CD28/CD80/IFNG/IL10/IL5	5	G2	8.692096406
WP5098	T cell activation SARS CoV 2	8/39	88/8433	4.80937702579185e-09	8.44312855639014e-08	5.34375225087983e-08	CD28/CD80/HLA-DRB1/ICOS/IFNB1/IFNG/IL12B/IL23A	8	G2	8.317911176
WP5174	Ulcerative colitis signaling	5/39	18/8433	1.33012291692524e-08	2.10159420874187e-07	1.33012291692524e-07	GATA3/IFNG/IL10/IL13/IL5	5	G2	7.876108224
WP5218	Extrafollicular and follicular B cell activation by SARS CoV 2	7/39	76/8433	4.45028008928053e-08	6.39222049187567e-07	4.04570917207321e-07	BTLA/CD80/CR1/ICOS/IFNG/IL10/IL21	7	G2	7.351612655
WP5115	Network map of SARS CoV 2 signaling pathway	9/39	218/8433	4.72026370174858e-07	6.21501387396897e-06	3.93355308479049e-06	CCL11/HLA-DRB1/IFNB1/IFNG/IL10/IL13/IL21/IL22/IL5	9	G2	6.326033738
WP5130	Th17 cell differentiation pathway	6/39	70/8433	6.91652237702393e-07	8.40623488899832e-06	5.32040182847995e-06	GATA3/IFNG/IL17F/IL21/IL22/IL23A	6	G2	6.160112214
WP75	Toll like receptor signaling pathway	6/39	103/8433	6.74859646524798e-06	7.61627315363701e-05	4.8204260466057e-05	CD80/CXCL11/IFNA2/IFNB1/IL12B/SPP1	6	G2	5.17078654
WP3863	T cell antigen receptor TCR pathway during Staphylococcus aureus infection	5/39	62/8433	8.66218287820146e-06	8.89871044108302e-05	5.63209521587533e-05	CD28/ICOS/IFNG/IL10/IL5	5	G2	5.062372652
WP4494	Selective expression of chemokine receptors during T cell polarization	4/39	30/8433	9.81771670669124e-06	8.89871044108302e-05	5.63209521587533e-05	CD28/IFNG/IL12B/IL5	4	G2	5.007989504
WP453	Inflammatory response pathway	4/39	30/8433	9.81771670669124e-06	8.89871044108302e-05	5.63209521587533e-05	CD28/CD80/IFNG/IL5	4	G2	5.007989504
WP3624	Lung fibrosis	5/39	64/8433	1.01377713885756e-05	8.89871044108302e-05	5.63209521587533e-05	CCL11/IL12B/IL13/IL5/SPP1	5	G2	4.994057507
WP4582	Cancer immunotherapy by CTLA4 blockade	3/39	14/8433	3.21398185273427e-05	0.000267268	0.000169157	CD28/CD80/HLA-DRB1	3	G2	4.49295658
WP4585	Cancer immunotherapy by PD 1 blockade	3/39	23/8433	0.00015193	0.00120025	0.000759652	CD274/HLA-DRB1/IFNG	3	G2	3.818355487
WP5092	Interactions of natural killer cells in pancreatic cancer	3/39	28/8433	0.000276581	0.002080944	0.001317053	CD96/IFNG/TIGIT	3	G2	3.558177499
WP5088	Prostaglandin signaling	3/39	33/8433	0.000453325	0.0032557	0.00206057	CD28/IFNG/IL17F	3	G2	3.34359001
WP4298	Acute viral myocarditis	4/39	86/8433	0.000631703	0.004028307	0.002549561	CD80/IFNG/IL10/IL12B	4	G2	3.199486834
WP4558	Overview of interferons mediated signaling pathway	3/39	37/8433	0.00063739	0.004028307	0.002549561	IFNA2/IFNB1/IFNG	3	G2	3.195594566
WP619	Type II interferon signaling	3/39	37/8433	0.00063739	0.004028307	0.002549561	IFNA2/IFNB1/IFNG	3	G2	3.195594566
WP5336	Induction of autophagy and toll like receptor signaling pathways by graphene oxide	2/39	11/8433	0.0011165	0.006784883	0.00429423	IFNB1/IFNG	2	G2	2.952141357
WP5347	IL 26 signaling pathways	3/39	48/8433	0.001369869	0.008016269	0.005073588	DEFB4A/IL10/IL26	3	G2	2.863321029
WP5063	FOXP3 in COVID 19	2/39	15/8433	0.002106737	0.011888015	0.00752406	CD28/CD80	2	G2	2.676389709
WP12	Osteoclast signaling	2/39	16/8433	0.002400681	0.013079571	0.008278209	IFNB1/SPP1	2	G2	2.619665605
WP5222	2q13 copy number variation syndrome	3/39	63/8433	0.002998352	0.015791319	0.009994506	GATA3/IL1RN/IL23A	3	G2	2.52311742
WP4478	LTF danger signal response pathway	2/39	19/8433	0.003391157	0.016456237	0.01041534	IFNB1/LTF	2	G2	2.469652106
WP5039	SARS CoV 2 innate immunity evasion and cell specific immune response	3/39	66/8433	0.00342224	0.016456237	0.01041534	CXCL11/IFNB1/IL10	3	G2	2.465689539
WP4630	Measles virus infection	4/39	136/8433	0.003437062	0.016456237	0.01041534	CD28/IFNA2/IFNB1/IL12B	4	G2	2.463812626
WP5083	Neuroinflammation and glutamatergic signaling	4/39	140/8433	0.003813814	0.017723017	0.011217099	IFNG/IL10/IL12B/IL13	4	G2	2.418640525
WP4141	PI3K AKT mTOR vitamin D3 signaling	2/39	22/8433	0.004541148	0.020500039	0.012974708	CD80/IL10	2	G2	2.342834349
WP4341	Non genomic actions of 1 25 dihydroxyvitamin D3	3/39	75/8433	0.004907466	0.021176991	0.013403159	DEFB4A/IFNA2/IFNG	3	G2	2.309142736
WP5044	Kynurenine pathway and links to cell senescence	2/39	23/8433	0.004959169	0.021176991	0.013403159	IFNB1/IFNG	2	G2	2.30459112
WP706	Sudden infant death syndrome SIDS susceptibility pathways	4/39	160/8433	0.006123592	0.02546125	0.016114715	GATA3/IL10/IL13/IL1RN	4	G2	2.212993765
WP5284	Cell interactions of the pancreatic cancer microenvironment	2/39	26/8433	0.006315067	0.025584118	0.016192479	CD80/HLA-DRB1	2	G2	2.199622037
WP3929	Chemokine signaling pathway	4/39	166/8433	0.006965588	0.027514071	0.017413969	CCL11/CCL24/CXCL11/XCL1	4	G2	2.157042236
WP2840	Hair follicle development cytodifferentiation part 3 of 3	3/39	87/8433	0.00741526	0.028575881	0.018086001	GATA3/IFNG/ZBTB16	3	G2	2.129873598
WP4912	SARS coronavirus and innate immunity	2/39	31/8433	0.008904959	0.033499608	0.021202283	IFNA2/IFNB1	2	G2	2.050368076
WP2806	Complement system	3/39	95/8433	0.009440724	0.034689171	0.021955171	C7/CR1/SPP1	3	G2	2.024994715
WP4496	Signal transduction through IL1R	2/39	33/8433	0.01005285	0.036098871	0.022847387	IFNB1/IL1RN	2	G2	1.997710794
WP2877	Vitamin D receptor pathway	4/39	187/8433	0.010510238	0.036902612	0.023356084	BTLA/DEFB4A/HLA-DRB1/SPP1	4	G2	1.978387462
WP5090	Complement system in neuronal development and plasticity	3/39	107/8433	0.013033025	0.044765608	0.028332663	C7/CR1/IFNG	3	G2	1.88495477
WP5092	Interactions of natural killer cells in pancreatic cancer	24-May	28/8433	1.12690621376242e-08	1.5303579568972e-06	9.1721277698699e-07	CCL2/CCL3/CCL4/CCL5/TNF	5	G1	-7.948112226
WP3624	Lung fibrosis	24-Jun	64/8433	1.81933116045622e-08	1.5303579568972e-06	9.1721277698699e-07	CCL2/CCL3/CCL4/CCL5/PDGFB/TNF	6	G1	-7.740088242
WP5039	SARS CoV 2 innate immunity evasion and cell specific immune response	24-Jun	66/8433	2.19668606253187e-08	1.5303579568972e-06	9.1721277698699e-07	CCL2/CCL3/CCL4/CCL5/TLR7/TNF	6	G1	-7.658232005
WP5095	Overview of proinflammatory and profibrotic mediators	24-Jul	129/8433	4.64052706038144e-08	2.4246753890493e-06	1.4532176846984e-06	CCL2/CCL3/CCL4/CCL5/CX3CL1/LIF/TNF	7	G1	-7.33343269
WP75	Toll like receptor signaling pathway	24-Jun	103/8433	3.22918065006161e-07	1.34979751172575e-05	8.08994731278592e-06	CCL3/CCL4/CCL5/NFKBIA/TLR7/TNF	6	G1	-6.490907659
WP4329	miRNA role in immune response in sepsis	24-May	64/8433	8.16918261944265e-07	2.84559861243919e-05	1.70549602055031e-05	CCL3/CCL4/NFKBIA/TLR7/TNF	5	G1	-6.087821395
WP5115	Network map of SARS CoV 2 signaling pathway	24-Jul	218/8433	1.66771881069484e-06	4.97933187764603e-05	2.9843389244013e-05	CCL2/CCL3/CCL4/CCL5/HLA-DRA/NLRP3/TNF	7	G1	-5.777877173
WP5088	Prostaglandin signaling	24-Apr	33/8433	1.95416452336306e-06	5.10525481728598e-05	3.059810240529e-05	CCL2/CCL3/NLRP3/TNF	4	G1	-5.709038875
WP3929	Chemokine signaling pathway	24-Jun	166/8433	5.33189782701735e-06	0.000123819	7.42100399315865e-05	CCL3/CCL4/CCL5/CX3CL1/CX3CR1/NFKBIA	6	G1	-5.273118181
WP4963	p53 transcriptional gene network	24-May	97/8433	6.48811049818464e-06	0.000135602	8.12721209772602e-05	CCL2/CX3CL1/LIF/NOTCH1/TNF	5	G1	-5.187881762
WP4891	COVID 19 adverse outcome pathway	24-Mar	15/8433	9.01232888465775e-06	0.000171234	0.000102628	CCL2/CCL3/TNF	3	G1	-5.045162968
WP4462	Platelet mediated interactions with vascular and circulating cells	24-Mar	17/8433	1.3418712275137e-05	0.000233709	0.000140073	CCL2/CCL5/TLR7	3	G1	-4.872289159
WP5146	Lung pathology of COVID 19	24-Mar	20/8433	2.23702794203028e-05	0.000359645	0.000215552	CCL2/TLR7/TNF	3	G1	-4.650328591
WP262	Ebstein Barr virus LMP1 signaling	24-Mar	23/8433	3.45581096150879e-05	0.000515903	0.000309204	CCL5/NFKBIA/TNF	3	G1	-4.461450022
WP2865	IL1 and megakaryocytes in obesity	24-Mar	25/8433	4.47132207951343e-05	0.000623004	0.000373395	CCL2/FCER1A/NLRP3	3	G1	-4.349564046
WP5284	Cell interactions of the pancreatic cancer microenvironment	24-Mar	26/8433	5.04510089321154e-05	0.000659016	0.000394978	CCL2/CCL5/HLA-DRA	3	G1	-4.297130144
WP4304	Oligodendrocyte specification and differentiation leading to myelin components for CNS	24-Mar	31/8433	8.64109029952077e-05	0.001062346	0.000636712	LIF/PDGFB/TNF	3	G1	-4.063431456
WP5113	Antiviral and anti inflammatory effects of Nrf2 on SARS CoV 2 pathway	24-Mar	32/8433	9.5171972565979e-05	0.001105052	0.000662308	CCL2/NFKBIA/TNF	3	G1	-4.021490929
WP4496	Signal transduction through IL1R	24-Mar	33/8433	0.000104494	0.001149431	0.000688906	IRAK2/NFKBIA/TNF	3	G1	-3.980909671
WP5287	17q12 copy number variation syndrome	24-Apr	101/8433	0.000171326	0.001722557	0.001032406	CCL2/CCL3/CCL4/CCL5	4	G1	-3.766176687
WP5285	Immune infiltration in pancreatic cancer	24-Mar	39/8433	0.00017308	0.001722557	0.001032406	CCL2/CCL5/TNF	3	G1	-3.761753356
WP4136	Fibrin complement receptor 3 signaling pathway	24-Mar	43/8433	0.000231982	0.002203825	0.001320852	CCL2/IRAK2/TNF	3	G1	-3.634546476
WP4559	Interactions between immune cells and microRNAs in tumor microenvironment	24-Mar	47/8433	0.000302535	0.002749123	0.001647674	CCL2/CCL5/TLR7	3	G1	-3.519224233
WP1533	Vitamin B12 metabolism	24-Mar	51/8433	0.000385656	0.00335842	0.002012853	CCL2/CCL5/TNF	3	G1	-3.413800092
WP4747	Netrin UNC5B signaling pathway	24-Mar	52/8433	0.000408504	0.003415093	0.00204682	CCL2/CDH5/TNF	3	G1	-3.388803738
WP4655	Cytosolic DNA sensing pathway	24-Mar	74/8433	0.001150024	0.008925115	0.005349225	CCL4/CCL5/NFKBIA	3	G1	-2.939292971
WP5087	Pleural mesothelioma	24-Jun	439/8433	0.001160013	0.008925115	0.005349225	CCL2/CCL4/CCL5/CDH5/NLRP3/PDGFB	6	G1	-2.93553697
WP5055	Burn wound healing	24-Mar	75/8433	0.001195709	0.008925115	0.005349225	CCL2/PECAM1/TNF	3	G1	-2.92237445
WP4961	STING pathway in Kawasaki like disease and COVID 19	24-Feb	21/8433	0.001577231	0.011366943	0.006812723	NFKBIA/NLRP3	2	G1	-2.802104599
WP4482	Vitamin D in inflammatory diseases	24-Feb	22/8433	0.001731944	0.012065875	0.007231625	NFKBIA/TNF	2	G1	-2.761466202
WP5098	T cell activation SARS CoV 2	24-Mar	88/8433	0.001896617	0.012786869	0.007663749	HLA-DRA/NFKBIA/TNF	3	G1	-2.722020371
WP5183	SARS CoV 2 mitochondrial chronic oxidative stress and endothelial dysfunction	24-Feb	26/8433	0.002419853	0.015325737	0.009185408	NLRP3/TNF	2	G1	-2.616210974
WP530	Cytokines and inflammatory response	24-Feb	26/8433	0.002419853	0.015325737	0.009185408	HLA-DRA/TNF	2	G1	-2.616210974
WP3851	TLR4 signaling and tolerance	24-Feb	28/8433	0.002804723	0.017240798	0.01033319	NFKBIA/TNF	2	G1	-2.55211001
WP4494	Selective expression of chemokine receptors during T cell polarization	24-Feb	30/8433	0.003216476	0.019206959	0.0115116	CCL3/CCL4	2	G1	-2.492619627
WP4481	Resistin as a regulator of inflammation	24-Feb	33/8433	0.003883874	0.021938642	0.013148821	NFKBIA/TNF	2	G1	-2.410734816
WP4880	Host pathogen interaction of human coronaviruses interferon induction	24-Feb	33/8433	0.003883874	0.021938642	0.013148821	NFKBIA/TLR7	2	G1	-2.410734816
WP4331	Neovascularization processes	24-Feb	37/8433	0.004865122	0.026758173	0.016037384	NOTCH1/PDGFB	2	G1	-2.312906234
WP2036	TNF related weak inducer of apoptosis TWEAK signaling pathway	24-Feb	38/8433	0.005126514	0.027472859	0.016465728	NFKBIA/TNF	2	G1	-2.290177816
WP2526	PDGF pathway	24-Feb	40/8433	0.005668347	0.029601948	0.017741787	NFKBIA/PDGFB	2	G1	-2.246543588
WP236	Adipogenesis	24-Mar	131/8433	0.00584104	0.029601948	0.017741787	EGR2/LIF/TNF	3	G1	-2.233509809
WP1433	Nucleotide binding oligomerization domain NOD pathway	24-Feb	41/8433	0.005948717	0.029601948	0.017741787	NFKBIA/NLRP3	2	G1	-2.225576711
WP5300	TROP2 regulatory signaling	24-Feb	45/8433	0.007132408	0.034666819	0.020777393	NOTCH1/PECAM1	2	G1	-2.146763838
WP4008	NO cGMP PKG mediated neuroprotection	24-Feb	47/8433	0.007761096	0.036731887	0.022015082	NFKBIA/TNF	2	G1	-2.110076959
WP2848	Pluripotent stem cell differentiation pathway	24-Feb	48/8433	0.00808453	0.036731887	0.022015082	NOTCH1/PDGFB	2	G1	-2.09234521
WP5347	IL 26 signaling pathways	24-Feb	48/8433	0.00808453	0.036731887	0.022015082	NFKBIA/TNF	2	G1	-2.09234521
WP2637	Interleukin 1 IL 1 structural pathway	24-Feb	49/8433	0.00841398	0.037415356	0.022424716	IRAK2/NFKBIA	2	G1	-2.074998541
WP2406	Cardiac progenitor differentiation	24-Feb	53/8433	0.009791251	0.041762682	0.025030265	NOTCH1/THY1	2	G1	-2.009161829
WP5144	NRP1 triggered signaling pathways in pancreatic cancer	24-Feb	53/8433	0.009791251	0.041762682	0.025030265	CDH5/PECAM1	2	G1	-2.009161829
WP195	IL 1 signaling pathway	24-Feb	54/8433	0.010150269	0.042428124	0.025429095	IRAK2/NFKBIA	2	G1	-1.99352245
WP560	TGF beta receptor signaling	24-Feb	55/8433	0.010515101	0.043091295	0.025826563	LIF/TNF	2	G1	-1.978186565
WP4754	IL 18 signaling pathway	24-Feb	56/8433	0.010885713	0.043752192	0.026222668	NFKBIA/TNF	2	G1	-1.963143129
WP4816	TGF beta receptor signaling in skeletal dysplasias	24-Feb	59/8433	0.012031902	0.046567917	0.02791026	LIF/TNF	2	G1	-1.919665709
WP5236	Markers of kidney cell lineage	24-Feb	59/8433	0.012031902	0.046567917	0.02791026	NOTCH1/PECAM1	2	G1	-1.919665709
WP3865	Novel intracellular components of RIG I like receptor pathway	24-Feb	60/8433	0.012425307	0.047216167	0.028298786	NFKBIA/TNF	2	G1	-1.905692868
WP3863	T cell antigen receptor TCR pathway during Staphylococcus aureus infection	24-Feb	62/8433	0.013228935	0.049372275	0.029591038	NFKBIA/TNF	2	G1	-1.878475123
