## Supplementary material for "Cellular and molecular changes in the human osteoarthritic and aging hip pulvinar": Table S7

category	subcategory	ID	Description	GeneRatio	BgRatio	pvalue	p.adjust	qvalue	geneID	Count	Group	(+/-) Log10 P-value
Environmental Information Processing	Signaling molecules and interaction	hsa04061	Viral protein interaction with cytokine and cytokine receptor	31-Oct	100/8661	9.65764789909501e-13	1.19754833948778e-10	7.52279941613717e-11	CCL16/CCL19/CCL2/CCL5/CX3CL1/CXCL2/IL2RB/IL6/PPBP/TNFSF10	10	G3	12.01512863
Environmental Information Processing	Signaling molecules and interaction	hsa04060	Cytokine-cytokine receptor interaction	31-Dec	297/8661	1.66990922856452e-10	1.03534372171e-08	6.50385699546182e-09	CCL16/CCL19/CCL2/CCL5/CX3CL1/CXCL2/IL1R2/IL1RL1/IL2RB/IL6/PPBP/TNFSF10	12	G3	9.777307135
Human Diseases	Immune disease	hsa05323	Rheumatoid arthritis	31-Jul	93/8661	2.79203382807721e-08	1.15404064893858e-06	7.24949134307768e-07	CCL2/CCL5/CXCL2/HLA-DPA1/HLA-DPB1/HLA-DRA/IL6	7	G3	7.554079324
Organismal Systems	Immune system	hsa04640	Hematopoietic cell lineage	31-Jul	99/8661	4.32360772486395e-08	1.34031839470782e-06	8.41965714841927e-07	HLA-DPA1/HLA-DPB1/HLA-DRA/IL1R2/IL6/KIT/MME	7	G3	7.364153716
Human Diseases	Infectious disease: viral	hsa05164	Influenza A	31-Aug	171/8661	1.05003003780993e-07	2.38077773349471e-06	1.49556495992028e-06	CCL2/CCL5/HLA-DPA1/HLA-DPB1/HLA-DRA/IL6/SOCS3/TNFSF10	8	G3	6.978798277
Environmental Information Processing	Signal transduction	hsa04668	TNF signaling pathway	31-Jul	114/8661	1.15198922588454e-07	2.38077773349471e-06	1.49556495992028e-06	CCL2/CCL5/CX3CL1/CXCL2/IL6/SELE/SOCS3	7	G3	6.938551583
Organismal Systems	Immune system	hsa04658	Th1 and Th2 cell differentiation	6/31	92/8661	7.24559415744225e-07	1.22876622775907e-05	7.71890499610958e-06	HLA-DPA1/HLA-DPB1/HLA-DRA/IL2RB/NFATC2/NOTCH1	6	G3	6.139925995
Human Diseases	Infectious disease: parasitic	hsa05144	Malaria	31-May	50/8661	7.92752405005849e-07	1.22876622775907e-05	7.71890499610958e-06	CCL2/IL6/KLRB1/PECAM1/SELE	5	G3	6.100862432
Organismal Systems	Immune system	hsa04659	Th17 cell differentiation	6/31	108/8661	1.86844814358023e-06	2.57430633115499e-05	1.61713640497003e-05	HLA-DPA1/HLA-DPB1/HLA-DRA/IL2RB/IL6/NFATC2	6	G3	5.728518951
Human Diseases	Immune disease	hsa05310	Asthma	4/31	31/8661	3.95007123129312e-06	4.4536726810334e-05	2.79772307637073e-05	FCER1A/HLA-DPA1/HLA-DPB1/HLA-DRA	4	G3	5.403395073
Organismal Systems	Immune system	hsa04062	Chemokine signaling pathway	31-Jul	192/8661	3.95083866865866e-06	4.4536726810334e-05	2.79772307637073e-05	CCL16/CCL19/CCL2/CCL5/CX3CL1/CXCL2/PPBP	7	G3	5.403310704
Human Diseases	Cardiovascular disease	hsa05417	Lipid and atherosclerosis	31-Jul	215/8661	8.34213934012694e-06	8.62021065146451e-05	5.41507290499468e-05	CCL2/CCL5/CXCL2/IL6/NFATC2/SELE/TNFSF10	7	G3	5.07872256
Human Diseases	Infectious disease: viral	hsa05166	Human T-cell leukemia virus 1 infection	31-Jul	222/8661	1.02934436030516e-05	9.81836159060305e-05	6.16773138968273e-05	HLA-DPA1/HLA-DPB1/HLA-DRA/IL1R2/IL2RB/IL6/NFATC2	7	G3	4.987439311
Human Diseases	Immune disease	hsa05332	Graft-versus-host disease	4/31	42/8661	1.367076293551e-05	0.000121084	7.60628915208828e-05	HLA-DPA1/HLA-DPB1/HLA-DRA/IL6	4	G3	4.864207248
Environmental Information Processing	Signaling molecules and interaction	hsa04514	Cell adhesion molecules	6/31	157/8661	1.63174423605152e-05	0.000134891	8.4736191907237e-05	CDH5/HLA-DPA1/HLA-DPB1/HLA-DRA/PECAM1/SELE	6	G3	4.787347913
Organismal Systems	Immune system	hsa04672	Intestinal immune network for IgA production	4/31	49/8661	2.5429414653645e-05	0.000197078	0.000123801	HLA-DPA1/HLA-DPB1/HLA-DRA/IL6	4	G3	4.594663637
Human Diseases	Immune disease	hsa05321	Inflammatory bowel disease	4/31	65/8661	7.80762656675567e-05	0.000569497	0.000357749	HLA-DPA1/HLA-DPB1/HLA-DRA/IL6	4	G3	4.107480967
Human Diseases	Cardiovascular disease	hsa05418	Fluid shear stress and atherosclerosis	31-May	139/8661	0.000120303	0.000828757	0.000520611	CCL2/CDH5/IL1R2/PECAM1/SELE	5	G3	3.919721952
Organismal Systems	Immune system	hsa04612	Antigen processing and presentation	4/31	78/8661	0.000159243	0.001039268	0.000652851	CD74/HLA-DPA1/HLA-DPB1/HLA-DRA	4	G3	3.797940402
Human Diseases	Immune disease	hsa05330	Allograft rejection	31-Mar	38/8661	0.000321807	0.001995204	0.001253354	HLA-DPA1/HLA-DPB1/HLA-DRA	3	G3	3.492404486
Human Diseases	Infectious disease: bacterial	hsa05152	Tuberculosis	31-May	180/8661	0.000401827	0.00237269	0.001490484	CD74/HLA-DPA1/HLA-DPB1/HLA-DRA/IL6	5	G3	3.395961366
Human Diseases	Infectious disease: parasitic	hsa05146	Amoebiasis	4/31	102/8661	0.000446831	0.002507518	0.001575181	CTSG/CXCL2/IL1R2/IL6	4	G3	3.349856372
Human Diseases	Endocrine and metabolic disease	hsa04940	Type I diabetes mellitus	31-Mar	43/8661	0.000465104	0.002507518	0.001575181	HLA-DPA1/HLA-DPB1/HLA-DRA	3	G3	3.332449873
Human Diseases	Infectious disease: parasitic	hsa05145	Toxoplasmosis	4/31	111/8661	0.000615745	0.003181348	0.00199847	HLA-DPA1/HLA-DPB1/HLA-DRA/SOCS1	4	G3	3.210599228
Human Diseases	Infectious disease: viral	hsa05169	Epstein-Barr virus infection	31-May	202/8661	0.000680862	0.003377078	0.002121424	ENTPD1/HLA-DPA1/HLA-DPB1/HLA-DRA/IL6	5	G3	3.166940639
Human Diseases	Immune disease	hsa05320	Autoimmune thyroid disease	31-Mar	53/8661	0.000861758	0.004109925	0.002581787	HLA-DPA1/HLA-DPB1/HLA-DRA	3	G3	3.064614427
Human Diseases	Infectious disease: viral	hsa05163	Human cytomegalovirus infection	31-May	225/8661	0.001107386	0.005085774	0.003194799	CCL2/CCL5/CX3CL1/IL6/NFATC2	5	G3	2.955700848
Human Diseases	Immune disease	hsa05322	Systemic lupus erythematosus	4/31	137/8661	0.001353223	0.005992846	0.003764606	CTSG/HLA-DPA1/HLA-DPB1/HLA-DRA	4	G3	2.86863054
Human Diseases	Cardiovascular disease	hsa05416	Viral myocarditis	31-Mar	67/8661	0.001703588	0.007284309	0.004575882	HLA-DPA1/HLA-DPB1/HLA-DRA	3	G3	2.76863531
Human Diseases	Infectious disease: parasitic	hsa05140	Leishmaniasis	31-Mar	77/8661	0.002539251	0.01049557	0.006593143	HLA-DPA1/HLA-DPB1/HLA-DRA	3	G3	2.595294395
Environmental Information Processing	Signal transduction	hsa04630	JAK-STAT signaling pathway	4/31	166/8661	0.002734637	0.010938547	0.006871413	IL2RB/IL6/SOCS1/SOCS3	4	G3	2.563100368
Organismal Systems	Endocrine system	hsa04614	Renin-angiotensin system	2/31	23/8661	0.002993446	0.011599604	0.007286678	CTSG/MME	2	G3	2.523828549
Organismal Systems	Immune system	hsa04621	NOD-like receptor signaling pathway	4/31	186/8661	0.004117088	0.015470268	0.009718165	CCL2/CCL5/CXCL2/IL6	4	G3	2.3854099
Organismal Systems	Immune system	hsa04657	IL-17 signaling pathway	31-Mar	94/8661	0.004466022	0.016287846	0.010231754	CCL2/CXCL2/IL6	3	G3	2.350079103
Human Diseases	Infectious disease: bacterial	hsa05150	Staphylococcus aureus infection	31-Mar	96/8661	0.004737513	0.016784331	0.010543638	HLA-DPA1/HLA-DPB1/HLA-DRA	3	G3	2.324449594
Human Diseases	Endocrine and metabolic disease	hsa04933	AGE-RAGE signaling pathway in diabetic complications	31-Mar	100/8661	0.005310078	0.01829027	0.011489643	CCL2/IL6/SELE	3	G3	2.274899063
Human Diseases	Infectious disease: parasitic	hsa05142	Chagas disease	31-Mar	102/8661	0.005611355	0.018805621	0.011813378	CCL2/CCL5/IL6	3	G3	2.25093228
Human Diseases	Infectious disease: parasitic	hsa05143	African trypanosomiasis	2/31	37/8661	0.007638499	0.024864827	0.01561967	IL6/SELE	2	G3	2.116991953
Organismal Systems	Immune system	hsa04670	Leukocyte transendothelial migration	31-Mar	115/8661	0.007820389	0.024864827	0.01561967	CDH5/PECAM1/THY1	3	G3	2.10677164
Human Diseases	Endocrine and metabolic disease	hsa04930	Type II diabetes mellitus	2/31	46/8661	0.011636028	0.036071687	0.022659634	SOCS1/SOCS3	2	G3	1.934195241
Organismal Systems	Development and regeneration	hsa04380	Osteoclast differentiation	31-Mar	135/8661	0.012104482	0.036608677	0.022996962	NFATC2/SOCS1/SOCS3	3	G3	1.917053793
Human Diseases	Infectious disease: bacterial	hsa05135	Yersinia infection	31-Mar	137/8661	0.012593956	0.037182156	0.023357212	CCL2/IL6/NFATC2	3	G3	1.899837822
Cellular Processes	Transport and catabolism	hsa04145	Phagosome	31-Mar	152/8661	0.016627997	0.04772437	0.029979655	HLA-DPA1/HLA-DPB1/HLA-DRA	3	G3	1.779160069
Human Diseases	Infectious disease: bacterial	hsa05134	Legionellosis	2/31	56/8661	0.016934454	0.04772437	0.029979655	CXCL2/IL6	2	G3	1.771228808
NA	NA	hsa04148	Efferocytosis	31-Mar	156/8661	0.017813036	0.049084811	0.030834262	CX3CL1/NFATC2/PECAM1	3	G3	1.749262049
Environmental Information Processing	Signaling molecules and interaction	hsa04060	Cytokine-cytokine receptor interaction	19/42	297/8661	1.82692649302024e-17	1.5163489892068e-15	8.26924623156531e-16	CCL18/CCL20/ACKR4/CXCL11/IFNA2/IFNB1/IFNG/IL12B/IL17F/IL1RL2/IL1RN/IL20/IL21/IL22/IL26/IFNL2/IL5/TNFRSF17/XCL1	19	G2	-16.73827893
Environmental Information Processing	Signal transduction	hsa04630	JAK-STAT signaling pathway	10/42	166/8661	4.42363269451206e-09	1.8358075682225e-07	1.0011379256001e-07	IFNA2/IFNB1/IFNG/IL12B/IL20/IL21/IL22/IL26/IFNL2/IL5	10	G2	-8.354220941
Human Diseases	Immune disease	hsa05321	Inflammatory bowel disease	7/42	65/8661	2.11269567222587e-08	5.84512469315823e-07	3.18757592651622e-07	GATA3/IFNG/IL12B/IL17F/IL21/IL22/IL5	7	G2	-7.675163057
Organismal Systems	Immune system	hsa04620	Toll-like receptor signaling pathway	8/42	108/8661	3.73723797264218e-08	7.75476879323253e-07	4.22897981114773e-07	CD80/CXCL11/FADD/IFNA2/IFNB1/IL12B/IRF5/SPP1	8	G2	-7.427449247
Organismal Systems	Immune system	hsa04672	Intestinal immune network for IgA production	5/42	49/8661	3.417784965285e-06	5.6735230423731e-05	3.09399481067905e-05	CD80/ICOS/IL5/PIGR/TNFRSF17	5	G2	-5.466255265
Organismal Systems	Immune system	hsa04657	IL-17 signaling pathway	6/42	94/8661	5.32821995485778e-06	7.3707042708866e-05	4.01953435191026e-05	CCL20/DEFB4A/FADD/IFNG/IL17F/IL5	6	G2	-5.273417855
Environmental Information Processing	Signaling molecules and interaction	hsa04061	Viral protein interaction with cytokine and cytokine receptor	6/42	100/8661	7.63503464177996e-06	9.05296964668195e-05	4.93693969318103e-05	CCL18/CCL20/ACKR4/CXCL11/IL20/XCL1	6	G2	-5.117188988
Human Diseases	Immune disease	hsa05330	Allograft rejection	4/42	38/8661	3.12919336010445e-05	0.000324654	0.000177046	CD80/IFNG/IL12B/IL5	4	G2	-4.5045676
Organismal Systems	Immune system	hsa04640	Hematopoietic cell lineage	5/42	99/8661	0.000107255	0.000989128	0.00053941	CD1A/CD24/CD55/CR1/IL5	5	G2	-3.969583145
Organismal Systems	Immune system	hsa04659	Th17 cell differentiation	5/42	108/8661	0.000161878	0.001343591	0.000732713	GATA3/IFNG/IL17F/IL21/IL22	5	G2	-3.79081103
Human Diseases	Infectious disease: bacterial	hsa05152	Tuberculosis	6/42	180/8661	0.000208836	0.001575763	0.000859326	CR1/FADD/IFNA2/IFNB1/IFNG/IL12B	6	G2	-3.680194454
Organismal Systems	Immune system	hsa04622	RIG-I-like receptor signaling pathway	4/42	71/8661	0.000366871	0.002537526	0.001383812	FADD/IFNA2/IFNB1/IL12B	4	G2	-3.435486397
Organismal Systems	Immune system	hsa04650	Natural killer cell mediated cytotoxicity	5/42	132/8661	0.000412371	0.002632828	0.001435784	IFNA2/IFNB1/IFNG/KLRC2/KLRK1	5	G2	-3.384712275
Human Diseases	Immune disease	hsa05340	Primary immunodeficiency	3/42	38/8661	0.00079498	0.004713097	0.002570237	ICOS/RAG1/RAG2	3	G2	-3.099643702
Organismal Systems	Immune system	hsa04658	Th1 and Th2 cell differentiation	4/42	92/8661	0.000980211	0.005423832	0.002957828	GATA3/IFNG/IL12B/IL5	4	G2	-3.008680617
Human Diseases	Endocrine and metabolic disease	hsa04940	Type I diabetes mellitus	3/42	43/8661	0.001143561	0.005932222	0.003235073	CD80/IFNG/IL12B	3	G2	-2.941740717
Human Diseases	Infectious disease: viral	hsa05164	Influenza A	5/42	171/8661	0.001332654	0.006288456	0.003429342	FADD/IFNA2/IFNB1/IFNG/IL12B	5	G2	-2.875282616
Human Diseases	Infectious disease: parasitic	hsa05142	Chagas disease	4/42	102/8661	0.001439526	0.006288456	0.003429342	FADD/IFNB1/IFNG/IL12B	4	G2	-2.841780471
Human Diseases	Infectious disease: parasitic	hsa05146	Amoebiasis	4/42	102/8661	0.001439526	0.006288456	0.003429342	ARG1/CD1A/IFNG/IL12B	4	G2	-2.841780471
Human Diseases	Infectious disease: parasitic	hsa05144	Malaria	3/42	50/8661	0.001773939	0.007361849	0.004014705	CR1/IFNG/KLRK1	3	G2	-2.751061209
Organismal Systems	Immune system	hsa04621	NOD-like receptor signaling pathway	5/42	186/8661	0.001932818	0.007639232	0.004165973	DEFB4A/FADD/IFNA2/IFNB1/IRGM	5	G2	-2.713809124
Human Diseases	Immune disease	hsa05320	Autoimmune thyroid disease	3/42	53/8661	0.002098947	0.007918753	0.004318407	CD80/IFNA2/IL5	3	G2	-2.677998594
Human Diseases	Infectious disease: viral	hsa05162	Measles	4/42	138/8661	0.004320371	0.015590905	0.008502333	FADD/IFNA2/IFNB1/IL12B	4	G2	-2.364478925
Human Diseases	Endocrine and metabolic disease	hsa04936	Alcoholic liver disease	4/42	142/8661	0.004782331	0.016538895	0.009019309	FADD/IFNA2/IFNB1/IL12B	4	G2	-2.320360365
Human Diseases	Infectious disease: parasitic	hsa05140	Leishmaniasis	3/42	77/8661	0.006047178	0.020009522	0.010911978	CR1/IFNG/IL12B	3	G2	-2.218447272
Organismal Systems	Immune system	hsa04612	Antigen processing and presentation	3/42	78/8661	0.006268043	0.020009522	0.010911978	IFNG/KLRC2/KLRC4	3	G2	-2.202868027
Environmental Information Processing	Signaling molecules and interaction	hsa04514	Cell adhesion molecules	4/42	157/8661	0.006810198	0.020371176	0.011109202	CD274/CD80/ICOS/TIGIT	4	G2	-2.166840279
Human Diseases	Infectious disease: viral	hsa05160	Hepatitis C	4/42	158/8661	0.00696279	0.020371176	0.011109202	FADD/IFNA2/IFNB1/IFNG	4	G2	-2.157216726
Cellular Processes	Cell growth and death	hsa04217	Necroptosis	4/42	159/8661	0.00711764	0.020371176	0.011109202	FADD/IFNA2/IFNB1/IFNG	4	G2	-2.147663993
Organismal Systems	Immune system	hsa04623	Cytosolic DNA-sensing pathway	3/42	83/8661	0.007444627	0.020596801	0.011232244	FADD/IFNA2/IFNB1	3	G2	-2.128157064
Human Diseases	Immune disease	hsa05323	Rheumatoid arthritis	3/42	93/8661	0.010168598	0.027225602	0.014847189	CCL20/CD80/IFNG	3	G2	-1.992738914
Organismal Systems	Immune system	hsa04062	Chemokine signaling pathway	4/42	192/8661	0.013581803	0.03454175	0.018836972	CCL18/CCL20/CXCL11/XCL1	4	G2	-1.867042577
Human Diseases	Infectious disease: parasitic	hsa05143	African trypanosomiasis	2/42	37/8661	0.013733467	0.03454175	0.018836972	IFNG/IL12B	2	G2	-1.862219821
Human Diseases	Infectious disease: parasitic	hsa05145	Toxoplasmosis	3/42	111/8661	0.01636888	0.039959325	0.021791388	IFNG/IL12B/IRGM	3	G2	-1.785981031
Human Diseases	Immune disease	hsa05332	Graft-versus-host disease	2/42	42/8661	0.01748588	0.04050567	0.022089332	CD80/IFNG	2	G2	-1.757312509
Environmental Information Processing	Signal transduction	hsa04668	TNF signaling pathway	3/42	114/8661	0.017568724	0.04050567	0.022089332	CCL20/FADD/IFNB1	3	G2	-1.755259773
Organismal Systems	Immune system	hsa04660	T cell receptor signaling pathway	3/42	121/8661	0.020556025	0.046112164	0.025146773	ICOS/IFNG/IL5	3	G2	-1.687060861
