## Supplementary material for "Cellular and molecular changes in the human osteoarthritic and aging hip pulvinar": Table S8

ID	Description	GeneRatio	BgRatio	pvalue	p.adjust	qvalue	geneID	Count	Group	(+/-) Log10 P-value
WP5095	Overview of proinflammatory and profibrotic mediators	31-Aug	129/8433	1.41548470486232e-08	2.5054079276063e-06	1.51978357785217e-06	CCL16/CCL19/CCL2/CCL5/CX3CL1/CXCL2/IL6/PPBP	8	G3	7.849094819
WP5039	SARS CoV 2 innate immunity evasion and cell specific immune response	31-May	66/8433	3.65550490005695e-06	0.000323512	0.000196243	CCL2/CCL5/CXCL2/IL6/PPBP	5	G3	5.43705263
WP5115	Network map of SARS CoV 2 signaling pathway	31-Jul	218/8433	1.08595327209579e-05	0.000640712	0.000388657	CCL2/CCL5/CXCL2/HLA-DRA/IL1R2/IL6/TNFSF10	7	G3	4.964188862
WP4559	Interactions between immune cells and microRNAs in tumor microenvironment	4/31	47/8433	2.3868332595454e-05	0.001045787	0.000634376	CCL2/CCL5/IL2RB/SOCS1	4	G3	4.622177919
WP4462	Platelet mediated interactions with vascular and circulating cells	31-Mar	17/8433	2.95420136361042e-05	0.001045787	0.000634376	CCL2/CCL5/SELE	3	G3	4.529559906
WP3624	Lung fibrosis	4/31	64/8433	8.13972425493311e-05	0.002401219	0.001456582	CCL2/CCL5/CXCL2/IL6	4	G3	4.089390307
WP5284	Cell interactions of the pancreatic cancer microenvironment	31-Mar	26/8433	0.000110451	0.002443721	0.001482364	CCL2/CCL5/HLA-DRA	3	G3	3.956831646
WP530	Cytokines and inflammatory response	31-Mar	26/8433	0.000110451	0.002443721	0.001482364	CXCL2/HLA-DRA/IL6	3	G3	3.956831646
WP5358	JAK STAT signaling in the regulation of beta cells	31-Mar	34/8433	0.000249194	0.004812252	0.002919118	IL6/SOCS1/SOCS3	3	G3	3.603462256
WP3617	Photodynamic therapy induced NF kB survival signaling	31-Mar	35/8433	0.000271879	0.004812252	0.002919118	CXCL2/IL6/SELE	3	G3	3.565624926
WP2328	Allograft rejection	4/31	90/8433	0.000306234	0.004927587	0.002989081	CCL19/HLA-DPA1/HLA-DPB1/HLA-DRA	4	G3	3.513946261
WP5285	Immune infiltration in pancreatic cancer	31-Mar	39/8433	0.000375874	0.005544138	0.003363081	CCL2/CCL5/IL6	3	G3	3.42495801
WP2848	Pluripotent stem cell differentiation pathway	31-Mar	48/8433	0.000695615	0.00947107	0.005745163	IL6/KIT/NOTCH1	3	G3	3.157630855
WP1533	Vitamin B12 metabolism	31-Mar	51/8433	0.000831323	0.009688332	0.005876954	CCL2/CCL5/IL6	3	G3	3.080229943
WP4747	Netrin UNC5B signaling pathway	31-Mar	52/8433	0.000880031	0.009688332	0.005876954	CCL2/CDH5/SELE	3	G3	3.055501983
WP2431	Spinal cord injury	4/31	120/8433	0.000911652	0.009688332	0.005876954	CCL2/CXCL2/IL6/PLA2G2A	4	G3	3.040170966
WP2406	Cardiac progenitor differentiation	31-Mar	53/8433	0.000930518	0.009688332	0.005876954	KIT/NOTCH1/THY1	3	G3	3.031275335
WP4217	Ebola virus infection in host	4/31	129/8433	0.001193974	0.010724183	0.006505303	HLA-DPA1/HLA-DPB1/HLA-DRA/SOCS3	4	G3	2.923005307
WP2849	Hematopoietic stem cell differentiation	31-Mar	58/8433	0.001210518	0.010724183	0.006505303	IL6/NFATC2/NOTCH1	3	G3	2.917028641
WP5236	Markers of kidney cell lineage	31-Mar	59/8433	0.001272204	0.010724183	0.006505303	KIT/NOTCH1/PECAM1	3	G3	2.895443355
WP4891	COVID 19 adverse outcome pathway	2/31	15/8433	0.001332949	0.010724183	0.006505303	CCL2/IL6	2	G3	2.875186387
WP5063	FOXP3 in COVID 19	2/31	15/8433	0.001332949	0.010724183	0.006505303	IL2RB/IL6	2	G3	2.875186387
WP5222	2q13 copy number variation syndrome	31-Mar	63/8433	0.001538686	0.01184119	0.007182881	IL6/SOCS1/SOCS3	3	G3	2.812850066
WP3935	Leptin insulin signaling overlap	2/31	17/8433	0.001718599	0.012674667	0.007688469	SOCS1/SOCS3	2	G3	2.76482546
WP4478	LTF danger signal response pathway	2/31	19/8433	0.002151017	0.015229201	0.009238052	IL6/LTF	2	G3	2.667356134
WP5146	Lung pathology of COVID 19	2/31	20/8433	0.002384557	0.016233331	0.009847159	CCL2/IL6	2	G3	2.622592279
WP5055	Burn wound healing	31-Mar	75/8433	0.00253963	0.016622457	0.010083203	CCL2/IL6/PECAM1	3	G3	2.595229606
WP4884	Pathogenesis of SARS CoV 2 mediated by nsp9 nsp10 complex	2/31	21/8433	0.002629541	0.016622457	0.010083203	HLA-DRA/IL6	2	G3	2.580120019
WP3929	Chemokine signaling pathway	4/31	166/8433	0.003009562	0.018368708	0.011142481	CCL19/CCL5/CX3CL1/PPBP	4	G3	2.521496651
WP5272	LDL influence on CD14 and TLR4	2/31	23/8433	0.003153515	0.018605741	0.011286265	CCL2/IL6	2	G3	2.501205052
WP2865	IL1 and megakaryocytes in obesity	2/31	25/8433	0.00372229	0.021253077	0.012892143	CCL2/FCER1A	2	G3	2.429189766
WP5092	Interactions of natural killer cells in pancreatic cancer	2/31	28/8433	0.00465805	0.024991612	0.015159943	CCL2/CCL5	2	G3	2.331795868
WP5087	Pleural mesothelioma	6/31	439/8433	0.004659453	0.024991612	0.015159943	CCL2/CCL5/CDH5/IL6/KIT/SELE	6	G3	2.331665053
WP4963	p53 transcriptional gene network	31-Mar	97/8433	0.005251022	0.027336203	0.016582175	CCL2/CX3CL1/NOTCH1	3	G3	2.279756159
WP5287	17q12 copy number variation syndrome	31-Mar	101/8433	0.005876702	0.029719323	0.018027778	CCL16/CCL2/CCL5	3	G3	2.230866312
WP5113	Antiviral and anti inflammatory effects of Nrf2 on SARS CoV 2 pathway	2/31	32/8433	0.006056588	0.029778222	0.018063507	CCL2/IL6	2	G3	2.217771997
WP5088	Prostaglandin signaling	2/31	33/8433	0.00643264	0.03077236	0.018666552	CCL2/IL6	2	G3	2.191610741
WP4331	Neovascularization processes	2/31	37/8433	0.008040215	0.035577951	0.02158163	KIT/NOTCH1	2	G3	2.094732338
WP49	IL 2 signaling pathway	2/31	37/8433	0.008040215	0.035577951	0.02158163	IL2RB/SOCS3	2	G3	2.094732338
WP619	Type II interferon signaling	2/31	37/8433	0.008040215	0.035577951	0.02158163	SOCS1/SOCS3	2	G3	2.094732338
WP364	IL6 signaling pathway	2/31	43/8433	0.010753368	0.045317766	0.027489813	IL6/SOCS3	2	G3	1.968455485
WP4136	Fibrin complement receptor 3 signaling pathway	2/31	43/8433	0.010753368	0.045317766	0.027489813	CCL2/IL6	2	G3	1.968455485
WP5300	TROP2 regulatory signaling	2/31	45/8433	0.011735855	0.048149561	0.029207584	NOTCH1/PECAM1	2	G3	1.930485272
WP236	Adipogenesis	31-Mar	131/8433	0.011988897	0.048149561	0.029207584	IL6/SOCS1/SOCS3	3	G3	1.921220754
WP5078	T cell modulation in pancreatic cancer	2/31	46/8433	0.012241414	0.048149561	0.029207584	ENTPD1/IL6	2	G3	1.91216842
WP1591	Heart development	2/31	47/8433	0.012756421	0.049084488	0.029774712	NFATC2/NOTCH1	2	G3	1.894271172
WP5095	Overview of proinflammatory and profibrotic mediators	17/35	129/8433	1.67683312221017e-22	2.29726137742794e-20	1.42972087262131e-20	CCL18/CCL20/CXCL11/IFNA2/IFNB1/IFNG/IL12B/IL17F/IL1RN/IL20/IL21/IL22/IL26/IFNL2/IL5/SPP1/XCL1	17	G2	-21.77551016
WP2328	Allograft rejection	8/35	90/8433	2.28213323874645e-09	1.56326126854132e-07	9.72909433360327e-08	CD55/CD80/CXCL11/IFNG/IL12B/IL21/IL22/IL5	8	G2	-8.641659004
WP75	Toll like receptor signaling pathway	8/35	103/8433	6.74355348672954e-09	3.07955609227316e-07	1.91658888570208e-07	CD80/CXCL11/FADD/IFNA2/IFNB1/IL12B/IRF5/SPP1	8	G2	-8.171111194
WP5198	Inflammatory bowel disease signaling	6/35	43/8433	1.77888171057162e-08	6.09266985870779e-07	3.79182680411318e-07	GATA3/IFNG/IL17F/IL21/IL22/IL5	6	G2	-7.74985293
WP3893	Development and heterogeneity of the ILC family	5/35	32/8433	1.69958617657196e-07	4.65686612380716e-06	2.89824169057533e-06	GATA3/IFNG/IL12B/IL22/IL5	5	G2	-6.76965681
WP5285	Immune infiltration in pancreatic cancer	5/35	39/8433	4.75925905545735e-07	1.08669748432943e-05	6.7631576051236e-06	CCL20/IFNG/IL12B/IL17F/IL5	5	G2	-6.322460655
WP5078	T cell modulation in pancreatic cancer	5/35	46/8433	1.10974547671509e-06	2.17193043299953e-05	1.3517200543447e-05	ARG1/CD274/CD80/ICOS/TIGIT	5	G2	-5.954776616
WP530	Cytokines and inflammatory response	4/35	26/8433	3.48407305173685e-06	5.96647510109936e-05	3.71328838408796e-05	IFNB1/IFNG/IL12B/IL5	4	G2	-5.457912748
WP5130	Th17 cell differentiation pathway	5/35	70/8433	9.12367137408081e-06	0.000138883	8.64347814386603e-05	GATA3/IFNG/IL17F/IL21/IL22	5	G2	-5.039830366
WP5218	Extrafollicular and follicular B cell activation by SARS CoV 2	5/35	76/8433	1.36807034951467e-05	0.000185587	0.000115502	CD80/CR1/ICOS/IFNG/IL21	5	G2	-4.86389157
WP4558	Overview of interferons mediated signaling pathway	4/35	37/8433	1.49011361330437e-05	0.000185587	0.000115502	IFNA2/IFNB1/IFNG/IFNL2	4	G2	-4.826780618
WP4484	Control of immune tolerance by vasoactive intestinal peptide	3/35	13/8433	1.82078478577174e-05	0.000207873	0.000129372	CD80/IFNG/IL5	3	G2	-4.739741384
WP5115	Network map of SARS CoV 2 signaling pathway	7/35	218/8433	2.54312507563664e-05	0.000268006	0.000166796	CCL20/CFP/IFNB1/IFNG/IL21/IL22/IL5	7	G2	-4.59463228
WP5098	T cell activation SARS CoV 2	5/35	88/8433	2.79928322019184e-05	0.00027393	0.000170483	CD80/ICOS/IFNB1/IFNG/IL12B	5	G2	-4.552953159
WP5174	Ulcerative colitis signaling	3/35	18/8433	5.1215212990881e-05	0.000467766	0.000291118	GATA3/IFNG/IL5	3	G2	-4.290601017
WP5092	Interactions of natural killer cells in pancreatic cancer	3/35	28/8433	0.000199845	0.001711177	0.001064966	IFNG/KLRK1/TIGIT	3	G2	-3.699305634
WP4494	Selective expression of chemokine receptors during T cell polarization	3/35	30/8433	0.000246267	0.001874366	0.001166528	IFNG/IL12B/IL5	3	G2	-3.608593681
WP453	Inflammatory response pathway	3/35	30/8433	0.000246267	0.001874366	0.001166528	CD80/IFNG/IL5	3	G2	-3.608593681
WP4298	Acute viral myocarditis	4/35	86/8433	0.0004148	0.002990924	0.001861428	CD55/CD80/IFNG/IL12B	4	G2	-3.382161596
WP619	Type II interferon signaling	3/35	37/8433	0.000462019	0.003164828	0.001969659	IFNA2/IFNB1/IFNG	3	G2	-3.335340412
WP2806	Complement system	4/35	95/8433	0.000605617	0.003950929	0.002458896	CD55/CFP/CR1/SPP1	4	G2	-3.217802015
WP5336	Induction of autophagy and toll like receptor signaling pathways by graphene oxide	2/35	11/8433	0.000899071	0.005598762	0.003484439	IFNB1/IFNG	2	G2	-3.046205908
WP5090	Complement system in neuronal development and plasticity	4/35	107/8433	0.000947712	0.00564507	0.003513259	CD55/CFP/CR1/IFNG	4	G2	-3.023323419
WP5347	IL 26 signaling pathways	3/35	48/8433	0.00099682	0.005690184	0.003541336	CCL20/DEFB4A/IL26	3	G2	-3.001383048
WP3865	Novel intracellular components of RIG I like receptor pathway	3/35	60/8433	0.0019062	0.010202372	0.006349536	FADD/IFNB1/IFNG	3	G2	-2.719831578
WP12	Osteoclast signaling	2/35	16/8433	0.001936217	0.010202372	0.006349536	IFNB1/SPP1	2	G2	-2.713046058
WP3863	T cell antigen receptor TCR pathway during Staphylococcus aureus infection	3/35	62/8433	0.002094826	0.010500715	0.006535212	ICOS/IFNG/IL5	3	G2	-2.678852032
WP5222	2q13 copy number variation syndrome	3/35	63/8433	0.002193343	0.010500715	0.006535212	GATA3/IL1RL2/IL1RN	3	G2	-2.65889352
WP3624	Lung fibrosis	3/35	64/8433	0.0022947	0.010500715	0.006535212	IL12B/IL5/SPP1	3	G2	-2.639274036
WP4630	Measles virus infection	4/35	136/8433	0.002299427	0.010500715	0.006535212	FADD/IFNA2/IFNB1/IL12B	4	G2	-2.638380448
WP5039	SARS CoV 2 innate immunity evasion and cell specific immune response	3/35	66/8433	0.002506052	0.011075134	0.006892707	CXCL11/FADD/IFNB1	3	G2	-2.601009893
WP4655	Cytosolic DNA sensing pathway	3/35	74/8433	0.003470577	0.014842308	0.009237241	FADD/IFNA2/IFNB1	3	G2	-2.459598363
WP4341	Non genomic actions of 1 25 dihydroxyvitamin D3	3/35	75/8433	0.003604966	0.014842308	0.009237241	DEFB4A/IFNA2/IFNG	3	G2	-2.443098774
WP262	Ebstein Barr virus LMP1 signaling	2/35	23/8433	0.004008506	0.014842308	0.009237241	CCL20/IFNB1	2	G2	-2.397017415
WP4585	Cancer immunotherapy by PD 1 blockade	2/35	23/8433	0.004008506	0.014842308	0.009237241	CD274/IFNG	2	G2	-2.397017415
WP5044	Kynurenine pathway and links to cell senescence	2/35	23/8433	0.004008506	0.014842308	0.009237241	IFNB1/IFNG	2	G2	-2.397017415
WP545	Complement activation	2/35	23/8433	0.004008506	0.014842308	0.009237241	CD55/CFP	2	G2	-2.397017415
WP4912	SARS coronavirus and innate immunity	2/35	31/8433	0.007215907	0.026015244	0.016190817	IFNA2/IFNB1	2	G2	-2.141709061
WP4496	Signal transduction through IL1R	2/35	33/8433	0.008151146	0.027917676	0.017374812	IFNB1/IL1RN	2	G2	-2.088781318
WP5088	Prostaglandin signaling	2/35	33/8433	0.008151146	0.027917676	0.017374812	IFNG/IL17F	2	G2	-2.088781318
WP4136	Fibrin complement receptor 3 signaling pathway	2/35	43/8433	0.013583862	0.045389978	0.028248853	IFNB1/IL12B	2	G2	-1.866976734
WP2873	Aryl hydrocarbon receptor pathway	2/35	45/8433	0.014815771	0.048327634	0.030077129	IFNG/IL12B	2	G2	-1.829275742
